# Better together – relative retention time plus spectral matching improves automated glycan characterization using PGC-nLC-IT-ESI-MS/MS

**DOI:** 10.1101/2021.08.04.451140

**Authors:** Kathirvel Alagesan, Falko Schirmeister, Uwe Möginger, Arun Everest-Dass, Friedrich Altmann, Peter H Seeberger, Mark von Itzstein, Nicolle H Packer, Daniel Kolarich

**Author notes:** **Corresponding Authors** Dr. Kathirvel Alagesan, ***Present address:*** Max Planck Unit for the Science of Pathogens, Charitéplatz 1, 10117 Berlin, Germany, A/Prof. Daniel Kolarich, Institute for Glycomics, Griffith University, Gold Coast campus, QLD 4222. Novo Nordisk, Novo Nordisk Park 2760 Måløv, Denmark (Uwe Möginger). **CREDIT AUTHOR STATEMENT**. Kathirvel Alagesan – Conceptualization, Methodology, Software, Validation, Investigation, Formal analysis, data curation, Writing – Original draft, Writing – Review & Editing, Visualization, Project administration. Falko Schirmeister – Investigation, Software, Validation, Writing – Review & Editing, Visualization. Uwe Möginger – Investigation, Validation, Writing – Review & Editing, Visualization. Arun Everest-Dass - Validation, Writing – Review & Editing, Visualization. Friedrich Altmann – Resources, Writing – Review & Editing. Peter H Seeberger – Resources, Writing – Review & Editing. Mark von Itzstein – Resources, Writing – Review & Editing. Nicolle H Packer – Resources, Writing – Review & Editing. Daniel Kolarich – Conceptualization, Methodology, Resources, Visualization, Writing – Review & Editing, Funding acquisition.

## Abstract

Porous Graphitized Carbon nano-liquid chromatography tandem mass spectrometry (PGC-nLC-MS/MS) is a glycomics technique with the unique capacity to differentiate isobaric glycans. The lack of suitable software tools integrating chromatography and MS-information delivered by PGC-nLC-MS/MS has been limiting fast and robust glycan identification and quantitation. We report a LC-system-independent strategy called GlycoRRT that combines relative retention time (RRT) and negative ion fragment spectra analyses for isobaric structure-specific glycomics of PGC-nLC-MS/MS data. The GlycoRRT toolset is fully customizable and easily adaptable enabling semi-automated high-throughput structural assignments. The current library contains over 200 entries and their individual meta-data (MS instrumentation, experimental conditions, retention times, fragmentation profiles and glycan structural diagnostic ion features) relevant for reliable data analyses. The GlycoRRT workflow was employed to map the N*-* and O*-*glycome in blood group matched human plasma and urine as well as decipher Immunoglobulin (IgG) glycosylation features from 13 different animal species. We have also developed visualization tools to enable a consistent, reliable, and reproducible analysis of large sets of multidimensional PGC-nLC-MS/MS glycomics data. This comprehensive glycan resource provides the glycan map of human and animal species, will serve as a reference in dissecting the role of glycans in host pathogen interaction and zoonotic disease transmission.
