## supplementary Table S1-S6 for "Better together – relative retention time plus spectral matching improves automated glycan characterization using PGC-nLC-IT-ESI-MS/MS"

### Sheet: Info sheet
Better together – relative retention time plus spectral matching improves automated glycan characterization using PGC-nLC-IT-ESI-MS/MS
Kathirvel Alagesan, Falko Schirmeister , Uwe Möginger, Arun Everest-Dass, Friedrich Altmann, Peter H Seeberger, Mark von Itzstein, Nicolle H Packer, Daniel Kolarich
Table S1	Glycan standards used to compare negative ion mode fragmentation of glycan and to develop GlycoRRT spectral library
Table S2	Ion-trap MS settings for glycan analysis by PGC-nano-LC-ESI-MS/MS
Table S3	Absolute retention time of glycan standards, diagnostic ions observed in negative ion mode fragmentation and their corresponding glycanID
Table S4	List of N- glycan identified in human IgG 3 using GlycoRRT spectral matching tool incroporated in the data analysis
Table S5	Retention time and Relative Retention time calculation for the glycan standars listed in table S3
Table S6	Absolute and Relative retention time of N-Glycans identified using GlycoRRT approach in various samples from three different users
Table S7	N-glycan Identified in human serum, plasma, and whole blood
Table S8	Blood group specific N-glycans derived from Human Plasma
Table S9	Blood group specific N-glycans derived from Human Urine
Table S10	IgG N-glycans identified from 12 different mammals and one bird

### Sheet: Table S1
Table S1: Glycan standards used to compare negative ion mode fragmentation of glycan and to develop GlycoRRT spectral library
	Oligosaccharide standard	[M-2H]	[M-H]		Composition
1		293.11	587.23	Man1	(Hex)1 (HexNAc)2
2		366.14	733.3	Man1F	(Hex)1 (HexNAc)2 (Deoxyhexose)1
3		374.13	749.31	Man2	(Hex)2 (HexNAc)2
4		455.16	911.37	Man3	(Hex)3 (HexNAc)2
5		536.19	1073.38	Man4	(Hex)4 (HexNAc)2
6		617.21	1235.57	Man5	(Hex)2 + (Man)3(GlcNAc)2
7		698.24	1397.49	Man6	(Hex)3 + (Man)3(GlcNAc)2
8		941.32	1883.65	Man9	(Hex)6 + (Man)3(GlcNAc)2
9		1022.34	2045.69	Man9Glc1	(Hex)7 + (Man)3(GlcNAc)2
10		528.19	1057.39	Man3F	(Hex)3 (HexNAc)2 (Deoxyhexose)1
11		1641.6	820.29	Man2Gnbi	(Hex)2 (HexNAc)2 + (Man)3(GlcNAc)2
12		658.24	1317.49	GnGn	(HexNAc)2 + (Man)3(GlcNAc)2
13		731.27	1463.55	GnGnF	(HexNAc)2 (Deoxyhexose)1 + (Man)3(GlcNAc)2
14		759.78	1520.57	Gn(GnGn)	(HexNAc)3 + (Man)3(GlcNAc)2
15		832.81	1666.63	GnGnFbi	(HexNAc)3 (Deoxyhexose)1 + (Man)3(GlcNAc)2
16		759.78	1520.57	GnGnbi	(HexNAc)3 + (Man)3(GlcNAc)2
17		893.3	1787.65	AAF	(Hex)2 (HexNAc)2 (Deoxyhexose)1 + (Man)3(GlcNAc)2
18		913.83	1828.68	GnAFbi	(Hex)1 (HexNAc)3 (Deoxyhexose)1 + (Man)3(GlcNAc)2
19		913.83	1828.68	AGnFbi	(Hex)1 (HexNAc)3 (Deoxyhexose)1 + (Man)3(GlcNAc)2
20		994.86	1990.73	AAFbi	(Hex)2 (HexNAc)3 (Deoxyhexose)1 + (Man)3(GlcNAc)2
21		1002.86	2006.73	A(AA)	(Hex)3 (HexNAc)3 + (Man)3(GlcNAc)2
22		1064.4	2129.81	(GnGnGn)(GnGn)bi	(HexNAc)6 + (Man)3(GlcNAc)2
23		1185.42	2371.86	(AA)(AA)	(Hex)4 (HexNAc)4 + (Man)3(GlcNAc)2
24		1111.4	2223.79	Na(2-6)Na(2-6)	(Hex)2 (HexNAc)2 (NeuAc)2 + (Man)3(GlcNAc)2
25		861.32	1723.63	(GnGn)(GnGn)	(HexNAc)4 + (Man)3(GlcNAc)2
26		820.29	1641.6	AA	(Hex)2 (HexNAc)2 + (Man)3(GlcNAc)2
27		739.27	1479.54	AGn	(Hex)1 (HexNAc)2 + (Man)3(GlcNAc)2
28		739.27	1479.54	GnA	(Hex)1 (HexNAc)2 + (Man)3(GlcNAc)2
29		965.84	1932.69	Na(2-6)A	(Hex)2 (HexNAc)2 (NeuAc)1 + (Man)3(GlcNAc)2
30		965.84	1932.69	ANa(2-6)	(Hex)2 (HexNAc)2 (NeuAc)1 + (Man)3(GlcNAc)2
31		966.35	1933.71	A(F-Gn)A(F-Gn)	(Hex)2 (HexNAc)2 (Deoxyhexose)2 + (Man)3(GlcNAc)2
32		893.37	1787.65	AA(F-Gn)	(Hex)2 (HexNAc)2 (Deoxyhexose)1 + (Man)3(GlcNAc)2
33		1111.4	2223.79	Na(2-3)Na(2-3)	(Hex)2 (HexNAc)2 (NeuAc)2 + (Man)3(GlcNAc)2

### Sheet: Table S2
Table S2: Ion-trap MS settings for glycan analysis by PGC-nano-LC-ESI-MS/MS
MS Settings - General
Capillary voltage	1-1.3 kV
SPS	m/z 900
Compound stability	1
Trap Drive Level	1
Spectra averaging	5
Dry gas temperature	150°C
Dry Gas flow	3 L/min
Maximum accumulation time	200 ms
Ion mode	negative
MS-Scan
MS Scan mode	ultrascan
ICC target	40000
Mass detection range	m/z 350-1600
MS2
MS scan mode	Enhanced
SPS MS(n)	automatic
MS(n) spectra averages	5
MS(n) ICC target	150000
Preferred charge state	None
Active exclusion	Off
Mass detection range	m/z 100-2500
Isolation width	3 Da
Exclude singly charged ions	off
No. of precursor ions	3
SmartFrag	Enhanced
SmartFrag Start amplitude	0.3
SmartFrag End amplitude	1.2
Fragmentation width	5 m/z

### Sheet: Table S3
Table S3: Glycan standards used to compare negative ion mode fragmentation of glycan and to develop GlycoRRT spectral library
	Oligosaccharide standard	[M-2H]	[M-H]		Composition	Signature ion -m/z	Glycan ID	RT
1		293.11	587.23	Man1	(Hex)1 (HexNAc)2	C ion 179 for Hex	Man1	17.5
2		366.14	733.3	Man1F	(Hex)1 (HexNAc)2 (Deoxyhexose)1	m/z 350 for Core Fuc	Man1F	27.64
3		374.13	749.31	Man2	(Hex)2 (HexNAc)2	C ion 341 for Man-Man	Man2	22.18
4		374.13	749.31	Man2_Isomer	(Hex)2 (HexNAc)2	F-ion 221	Man2_Isomer	25.25
5		455.16	911.37	Man3	(Hex)3 (HexNAc)2	C ion 503 for Man-[Man]Man	Man3	29.45
6		536.19	1073.38	Man4	(Hex)4 (HexNAc)2	C ion 341 for Man-Man	Man4	26.84
7		536.19	1073.38	Man4_isomer	(Hex)4 (HexNAc)2	3 arm isomer	Man4_isomer	32.88
8		617.21	1235.57	Man5	(Hex)2 + (Man)3(GlcNAc)2	m/z 647 and 627 [presence of D & D-18 ion]	Man5	32.08
9		617.21	1235.57	Man5	(Hex)2 + (Man)3(GlcNAc)2	m/z 647 and 627 [presence of D & D-18 ion] - Singly charged precursor	Man5	32.08
10		698.24	1397.49	Man6	(Hex)3 + (Man)3(GlcNAc)2	m/z 647 and 627 [presence of D & D-18 ion]	Man6	24.53
11		941.32	1883.65	Man9	(Hex)6 + (Man)3(GlcNAc)2	D ion 971 and D-18 ion 953 for 6 arm (Man)4	Man9	23.38
12		1022.34	2045.69	Man9Glc1	(Hex)7 + (Man)3(GlcNAc)2	C ion 503 for Man-[Man]Man; D ion 809 and D-18 ion 791 for (Man)4	Man9Glc1	25.43
13		528.19	1057.39	Man3F	(Hex)3 (HexNAc)2 (Deoxyhexose)1	C ion 341 for Man-Man and 503 for Man-[Man]Man; m/z 350 for core Fuc	Man3F	38.88
14		1641.6	820.29	Man2Gnbi	(Hex)2 (HexNAc)2 + (Man)3(GlcNAc)2	D-221 ion 629.23 for the presence of 6 arm Man2 and bisecting GlcNAc	Man2Gnbi	16.7
15		658.24	1317.49	GnGn	(HexNAc)2 + (Man)3(GlcNAc)2	D-ion 526 and D-18 ion 508 for 6 arm GlcNAc	GnGn	24.05
16		731.27	1463.55	GnGnF	(HexNAc)2 (Deoxyhexose)1 + (Man)3(GlcNAc)2	D ion 526 and D-18 ion 508 ; m/z 350 for core Fuc; F ion 262 GlcNAc	GnGnF	31.67
17		759.78	1520.57	Gn(GnGn)	(HexNAc)3 + (Man)3(GlcNAc)2	D-ion 526 for 6 arm GlcNAc,	Gn(GnGn)	29.09
18		832.81	1666.63	GnGnFbi	(HexNAc)3 (Deoxyhexose)1 + (Man)3(GlcNAc)2	D-221 ion 508 for Bisecting GlcNAc ; m/z 350 for Core Fuc	GnGnFbi	22.71
19		759.78	1520.57	GnGnbi	(HexNAc)3 + (Man)3(GlcNAc)2	D-ion 526 and D-18 ion 508 for 6 arm GlcNAc	GnGnbi	16.06
20		893.3	1787.65	AAF	(Hex)2 (HexNAc)2 (Deoxyhexose)1 + (Man)3(GlcNAc)2	D ion 688 and D-ion 670; m/z 350 & 571 for Core Fuc; F ion 424 for Gal-GlcNAc	AAF	37.05
21		913.83	1828.68	GnAFbi	(Hex)1 (HexNAc)3 (Deoxyhexose)1 + (Man)3(GlcNAc)2	m/z 508 - D-221 ion for Bisecting GlcNAc; m/z 350 for Core Fuc	GnAFbi	23.54
22		913.83	1828.68	AGnFbi	(Hex)1 (HexNAc)3 (Deoxyhexose)1 + (Man)3(GlcNAc)2	D-221 ion 670 for Bisecting GlcNAc and 6 arm Gal-GlcNAc; m/z 350 for Core Fuc	AGnFbi	24.85
23		994.86	1990.73	AAFbi	(Hex)2 (HexNAc)3 (Deoxyhexose)1 + (Man)3(GlcNAc)2	D-221 ion 670 For 6 arm Gal-GlcNAc & Bi-GlcNAc; m/z 350 for Core Fuc	AAFbi	25.86
24		1002.86	2006.73	A(AA)	(Hex)3 (HexNAc)3 + (Man)3(GlcNAc)2	D-ion 688 and D-18 ion 670 for 6 arm Gal-GlcNAc; y ion1479 for lass of Gal-GlcNAc-Man antennae	A(AA)	38.27
25		1064.4	2129.81	(GnGnGn)(GnGn)bi	(HexNAc)6 + (Man)3(GlcNAc)2	D-221-18 ion for presence of Bi-GlcNAc and 6 arm (GlcNac)3 ; E ion 507 for (GlcNAc)2	(GnGnGn)(GnGn)bi	14.13
26		1185.42	2371.86	(AA)(AA)	(Hex)4 (HexNAc)4 + (Man)3(GlcNAc)2	D-ion 1053 and D-36 ion 1017 for (Gal-GlcNAc)2 and E ion 831 for 3 arm (Gal-GlcNAc)2	(AA)(AA)	40.2
27		1111.4	2223.79	Na(2-6)Na(2-6)	(Hex)2 (HexNAc)2 (NeuAc)2 + (Man)3(GlcNAc)2	B1 ion 290 for NeuAc; D ion 979 and D-18 ion 961	Na(2-6)Na(2-6)	34.3
28		861.32	1723.63	(GnGn)(GnGn)	(HexNAc)4 + (Man)3(GlcNAc)2	E ion 507 for (GlcNAc)2; F ion 262 for GlcNAc	(GnGn)(GnGn)	27.09
29		820.29	1641.6	AA	(Hex)2 (HexNAc)2 + (Man)3(GlcNAc)2	D ion 688 and D-18 ion 670	AA	30.49
30		739.27	1479.54	AGn	(Hex)1 (HexNAc)2 + (Man)3(GlcNAc)2	D ion 688 and D-ion 670 for 6 arm Gal-GlcNAc	AGn	26.68
31		739.27	1479.54	GnA	(Hex)1 (HexNAc)2 + (Man)3(GlcNAc)2	D ion 526 and D-18 ion 508	GnA	27.59
32		965.84	1932.69	Na(2-6)A	(Hex)2 (HexNAc)2 (NeuAc)1 + (Man)3(GlcNAc)2	D ion 979 and D-18 ion 961 for 6 arm NeuAc-Gal-GlcNAc	Na(2-6)A	32.55
33		965.84	1932.69	ANa(2-6)	(Hex)2 (HexNAc)2 (NeuAc)1 + (Man)3(GlcNAc)2	D-ion 688 and D-18 ion 670 for 6 arm Gal-GlcNAc	ANa(2-6)	33.29
34		966.35	1933.71	A(F-Gn)A(F-Gn)	(Hex)2 (HexNAc)2 (Deoxyhexose)2 + (Man)3(GlcNAc)2	D ion and D-18 ion 834 and 816 plus B and C ion 510 and 528; F ion 570 for Gal-[Fuc]GlcNAc	A(F-Gn)A(F-Gn)	25.04
35		893.37	1787.65	AA(F-Gn)	(Hex)2 (HexNAc)2 (Deoxyhexose)1 + (Man)3(GlcNAc)2	D ion 688 and D-18 ion 670 and A ion 454 and 424 for Gal-GlcNAc;	AA(F-Gn)	27.5
36		1111.4	2223.79	Na(2-3)Na(2-3)	(Hex)2 (HexNAc)2 (NeuAc)2 + (Man)3(GlcNAc)2	m/z 979 for NeuAc-Gal-GlcNAc; Loss of water and SA more prominent for 2-3 linkage	Na(2-3)Na(2-3)	51.02
37		861.32	1723.63	Gn(GnGn)bi	(HexNAc)4 + (Man)3(GlcNAc)2		Gn(GnGn)bi	18.7
38		556.74	1114.46	GnM	(HexNAc)1 + (Man)3(GlcNAc)2		GnM	33.4
39		556.74	1114.46	MGn	(HexNAc)1 + (Man)3(GlcNAc)2		MGn	20.9
40		965.84	1932.69	Na(2-3)A	(Hex)2 (HexNAc)2 (NeuAc)1 + (Man)3(GlcNAc)2		Na(2-3)A	40.2
41		965.84	1932.69	ANa(2-3)	(Hex)2 (HexNAc)2 (NeuAc)1 + (Man)3(GlcNAc)2		ANa(2-3)	40.6

### Sheet: Table S4
Table S4: List of N- glycan identified in human IgG 3 using GlycoRRT spectral matching tool incroporated in the data analysis
	RT [min]	Prec. m/z	Prec. z	MW	Calculated mass	Glycan ID	Glycan Composition	Annotation	Lib. RT [min]	RFit'	Fit'	Purity'
1	16.5	759.85	2-	1521.71	658.24	GnGnbi	(HexNAc)2 + (Man)3(GlcNAc)2	D-ion 526 and D-18 ion 508 for 6 arm GlcNAc	16.1	975	985	975
2	23.6	832.86	2-	1667.74	832.81	GnGnFbi	(HexNAc)3 (Deoxyhexose)1 + (Man)3(GlcNAc)2	D-221 ion 508 for Bisecting GlcNAc ; m/z 350 for Core Fuc	22.7	976	979	976
3	25.3	913.88	2-	1829.77	913.83	GnAFbi	(Hex)1 (HexNAc)3 (Deoxyhexose)1 + (Man)3(GlcNAc)2	m/z 508 - D-221 ion for Bisecting GlcNAc; m/z 350 for Core Fuc	23.5	938	941	933
4	25.5	658.29	2-	1318.6	658.24	GnGn	(HexNAc)2 + (Man)3(GlcNAc)2	D-ion 526 and D-18 ion 508 for 6 arm GlcNAc	24.1	967	977	967
5	26.2	913.88	2-	1829.77	913.83	AGnFbi	(Hex)1 (HexNAc)3 (Deoxyhexose)1 + (Man)3(GlcNAc)2	D-221 ion 670 for Bisecting GlcNAc and 6 arm Gal-GlcNAc; m/z 350 for Core Fuc	24.9	980	981	979
6	28	994.9	2-	1991.81	994.86	AAFbi	(Hex)2 (HexNAc)3 (Deoxyhexose)1 + (Man)3(GlcNAc)2	D-221 ion 670 For 6 arm Gal-GlcNAc & Bi-GlcNAc; m/z 350 for Core Fuc	25.9	946	958	945
7	28.5	739.32	2-	1480.65	739.27	AGn	(Hex)1 (HexNAc)2 + (Man)3(GlcNAc)2	D ion 688 and D-ion 670 for 6 arm Gal-GlcNAc	26.7	973	975	973
8	29.9	739.32	2-	1480.65	739.27	GnA	(Hex)1 (HexNAc)2 + (Man)3(GlcNAc)2	D ion 526 and D-18 ion 508	27.6	918	929	917
9	32.3	820.33	2-	1642.68	820.29	AA	(Hex)2 (HexNAc)2 + (Man)3(GlcNAc)2	D ion 688 and D-18 ion 670	30.5	957	959	957
10	33	965.87	2-	1933.76	965.84	Na(2-6)A	(Hex)2 (HexNAc)2 (NeuAc)1 + (Man)3(GlcNAc)2	D ion 979 and D-18 ion 961 for 6 arm NeuAc-Gal-GlcNAc	32.6	943	943	941
11	33.5	731.32	2-	1464.65	731.27	GnGnF	(HexNAc)2 (Deoxyhexose)1 + (Man)3(GlcNAc)2	D ion 526 and D-18 ion 508 ; m/z 350 for core Fuc; F ion 262 GlcNAc	31.7	979	980	979
12	33.7	965.87	2-	1933.75	965.84	ANa(2-6)	(Hex)2 (HexNAc)2 (NeuAc)1 + (Man)3(GlcNAc)2	D-ion 688 and D-18 ion 670 for 6 arm Gal-GlcNAc	33.3	928	928	928
13	34.5	1235.55	1-	1236.56	1235.57	Man5	(Hex)2 + (Man)3(GlcNAc)2	m/z 647 and 627 [presence of D & D-18 ion]	32.1	950	946	944
14	34.9	1111.42	2-	2224.86	1111.4	Na(2-6)Na(2-6)	(Hex)2 (HexNAc)2 (NeuAc)2 + (Man)3(GlcNAc)2	B1 ion 290 for NeuAc; D ion 979 and D-18 ion 961	34.3	988	989	988
15	39	893.35	2-	1788.72	893.37	AAF	(Hex)2 (HexNAc)2 (Deoxyhexose)1 + (Man)3(GlcNAc)2	D ion 688 and D-ion 670; m/z 350 & 571 for Core Fuc; F ion 424 for Gal-GlcNAc	37.1	975	970	969

### Sheet: Table S5
Table S5: Retention time and Relative Retention time calculation for synthetic N-glycan
	Oligosaccharide standard	[M-2H]	[M-H]	Glycan ID	RT	RRT
1		293.11	587.23	Man1	17.5	0.472335
2		366.14	733.3	Man1F	27.64	0.746019
3		374.13	749.31	Man2	22.18	0.59865
4		374.13	749.31	Man2_Isomer	25.25	0.681511
5		455.16	911.37	Man3	29.45	0.794872
6		536.19	1073.38	Man4	26.84	0.724426
7		536.19	1073.38	Man4_isomer	32.88	0.887449
8		617.21	1235.57	Man5	32.08	0.865857
9		617.21	1235.57	Man5	32.08	0.865857
10		698.24	1397.49	Man6	24.53	0.662078
11		941.32	1883.65	Man9	23.38	0.631039
12		1022.34	2045.69	Man9Glc1	25.43	0.68637
13		528.19	1057.39	Man3F	38.88	1.04939
14		1641.6	820.29	Man2Gnbi	16.7	0.450742
15		658.24	1317.49	GnGn	24.05	0.649123
16		731.27	1463.55	GnGnF	31.67	0.854791
17		759.78	1520.57	Gn(GnGn)	29.09	0.785155
18		832.81	1666.63	GnGnFbi	22.71	0.612955
19		759.78	1520.57	GnGnbi	16.06	0.433468
20		893.3	1787.65	AAF	37.05	1
21		913.83	1828.68	GnAFbi	23.54	0.635358
22		913.83	1828.68	AGnFbi	24.85	0.670715
23		994.86	1990.73	AAFbi	25.86	0.697976
24		1002.86	2006.73	A(AA)	38.27	1.03293
25		1064.4	2129.81	(GnGnGn)(GnGn)bi	14.13	0.381377
26		1185.42	2371.86	(AA)(AA)	40.2	1.08502
27		1111.4	2223.79	Na(2-6)Na(2-6)	34.3	0.925776
28		861.32	1723.63	(GnGn)(GnGn)	27.09	0.731174
29		820.29	1641.6	AA	30.49	0.822942
30		739.27	1479.54	AGn	26.68	0.720108
31		739.27	1479.54	GnA	27.59	0.744669
32		965.84	1932.69	Na(2-6)A	32.55	0.878543
33		965.84	1932.69	ANa(2-6)	33.29	0.898516
34		966.35	1933.71	A(F-Gn)A(F-Gn)	25.04	0.675843
35		893.37	1787.65	AA(F-Gn)	27.5	0.74224
36		1111.4	2223.79	Na(2-3)Na(2-3)	51.02	1.37706
37		861.32	1723.63	Gn(GnGn)bi	18.7	0.504723
38		556.74	1114.46	GnM	33.4	0.901484
39		556.74	1114.46	MGn	20.9	0.564103
40		965.84	1932.69	Na(2-3)A	40.2	1.08502
41		965.84	1932.69	ANa(2-3)	40.6	1.09582

### Sheet: Table S6
Table S6: Absolute and Relative retention time of N-Glycans identified using GlycoRRT approach in various samples from three different users
						User 1										User 2	User 3
						Glycan Standards	IgG3			Glycoprotein Mix			IgG Isolated from human serum		Commercial IgG	Human IgG	plasma
	Precursor m/z	Charge state (z)	MW	Theoritical m/z	Proglycan Glycan name	Absolute Retention time
						Run 1	Run 2	Run 3	Run 4	Run 5	Run 6	Run 7	Run 8	Run 9	Run 10	Run 11	Run 12	Mean	SD	% CV
Identified by Spectral matching	759.85	2-	1521.71	759.85	GnGnbi	16.1	16.5	16.6	16.6	15.5	15.5	15.5				15.3	13.1	15.5975	1.08513	6.95708
	832.86	2-	1667.74	832.81	GnGnFbi	22.7	23.6	23.8	23.8	21.8	21.7	21.8	24.1	23.2	19.4	21.9	19.6	22.2308	1.57008	7.06262
	913.88	2-	1829.77	913.83	GnAFbi	23.5	25.3	25.5	25.3	23	22.9	23.1	25.7	24.8	20.1	23.5	21	23.5771	1.79264	7.6033
	658.29	2-	1318.6	658.24	GnGn	24.1	25.5	25.7	25.7	23.3	23.2	23.2	25.9	25.2	20.5	23.5	21.3	23.8628	1.77309	7.43037
	913.88	2-	1829.77	913.83	AGnFbi	24.9	26.2	26.6	26.6	24.1	24	24.1	26.9	26	21.2	24.4	22.1	24.6952	1.81682	7.35697
	994.9	2-	1991.81	994.86	AAFbi	25.9	28	28.2	28.3	25.5	25.3	25.3	28.4	27.6	22.4	25.8	23.4	26.1045	1.97904	7.58121
	739.32	2-	1480.65	739.27	AGn	26.7	28.5	28.6	28.6	25.9	25.9	25.9	28.9	28	22.8	26.3	24	26.608	1.94381	7.30537
	739.32	2-	1480.65	739.27	GnA	27.6	29.9	29.8	29.8	26.8	26.6	26.7	30	29.1	23.6	27.3	24.9	27.5996	2.10503	7.62702
	820.33	2-	1642.68	820.29	AA	30.5	32.3	32.4	32.4	29	29.1	29.1	32.7	31.7	25.6	29.9	27.1	30.0681	2.28374	7.59523
	965.87	2-	1933.76	965.84	Na(2-6)A	32.6	33	33	33	29.3	29.6	29.3			26.3		28.4	30.4093	2.47235	8.13023
	731.32	2-	1464.65	731.27	GnGnF	31.7	33.5	33.7	33.7	30.4	30.4	30.3	34.1	33.1	27	31.1	28.5	31.3816	2.26212	7.20843
	965.87	2-	1933.75	965.84	ANa(2-6)	33.3	33.7	33.9	33.9	30.2	30.3	30.1	34.2	33	27	30.6	29	31.5168	2.36297	7.49749
	1235.55	1-	1236.56	1235.57	Man5	32.1	34.5	34.5	34.5	31.4	31.5	31.4			27.8	32.2	29.2	31.8377	2.24026	7.03651
	1111.42	2-	2224.86	1111.4	Na(2-6)Na(2-6)	34.3	34.9	35.1	35.1	31.8	32.2	31.5	35.2	33.5	28	31.7	31.3	32.8138	2.19414	6.68663
	893.35	2-	1788.72	893.37	AAF	37.1	39	39.2	39.2	35.3	35.4	35.5	39.6	38.4	31.6	36.4	33.1	36.5641	2.58263	7.0633
	1038.88	2-	2079.77		ANaF		39.7	39.9	39.9	35.5	35.8	35.5	40.1	38.9	32.2	36	34.4	36.9897	2.72023	7.35402
	812.34	2-	1626.7		AGnF		36.1	36.2	36.2	32.6	32.6	32.6	36.5	35.6	29.1	33.5	30.6	33.6933	2.53133	7.51286
	812.34	2-	1626.69		GnAF		36.8	37	37	33.2	33.2	33.3	37.4	36.3	29.7	34.1	31.3	34.3904	2.60185	7.56564
	957.87	2-	1917.76		GnNaF		37.7	37.9	37.9	33.7	34	33.7	38.1	36.9	30.6	34.2	32.7	35.1311	2.5783	7.33909
	840.88	2-	1683.78		GnAbi		18.3	18.3	18.3	17.4	17.1	17.4			16.5	16.8	14.7	17.164	1.15217	6.71274
	840.86	2-	1683.74		AGnbi		19.3	19.4	19.4	18	18.1	18.2				17.8	15.8	18.2141	1.19762	6.57522
	Precursor m/z	Charge state (z)	MW	Theoritical m/z		Relative retention time
						Run 1	Run 2	Run 3	Run 4	Run 5	Run 6	Run 7	Run 8	Run 9	Run 10	Run 11	Run 12	Mean	SD	% CV
Identified by Spectral matching	759.85	2-	1521.71	759.85	GnGnbi	0.433962	0.423077	0.423469	0.423469	0.439093	0.437853	0.43662				0.42033	0.39577	0.425766	0.0134881	3.16796
	832.86	2-	1667.74	832.81	GnGnFbi	0.61186	0.605128	0.607143	0.607143	0.617564	0.612994	0.614085	0.608586	0.604167	0.613924	0.601648	0.592145	0.607996	0.00687478	1.13073
	913.88	2-	1829.77	913.83	GnAFbi	0.633423	0.648718	0.65051	0.645408	0.651558	0.646893	0.650704	0.64899	0.645833	0.636076	0.645604	0.634441	0.644816	0.00650405	1.00867
	658.29	2-	1318.6	658.24	GnGn	0.649596	0.653846	0.655612	0.655612	0.660057	0.655367	0.653521	0.65404	0.65625	0.648734	0.645604	0.643505	0.652629	0.00481302	0.737482
	913.88	2-	1829.77	913.83	AGnFbi	0.671159	0.671795	0.678571	0.678571	0.68272	0.677966	0.678873	0.679293	0.677083	0.670886	0.67033	0.667674	0.675395	0.00473948	0.701734
	994.9	2-	1991.81	994.86	AAFbi	0.698113	0.717949	0.719388	0.721939	0.72238	0.714689	0.712676	0.717172	0.71875	0.708861	0.708791	0.706949	0.713938	0.00718811	1.00683
	739.32	2-	1480.65	739.27	AGn	0.719677	0.730769	0.729592	0.729592	0.733711	0.731638	0.729577	0.729798	0.729167	0.721519	0.722527	0.725076	0.727708	0.00441607	0.606846
	739.32	2-	1480.65	739.27	GnA	0.743935	0.766667	0.760204	0.760204	0.759207	0.751412	0.752113	0.757576	0.757813	0.746835	0.75	0.752266	0.754827	0.00650194	0.861382
	820.33	2-	1642.68	820.29	AA	0.822102	0.828205	0.826531	0.826531	0.82153	0.822034	0.819718	0.825758	0.825521	0.810127	0.821429	0.818731	0.822338	0.00488058	0.5935
	965.87	2-	1933.76	965.84	Na(2-6)A	0.878706	0.846154	0.841837	0.841837	0.830028	0.836158	0.825352			0.832278		0.858006	0.843233	0.016405	1.94549
	731.32	2-	1464.65	731.27	GnGnF	0.854447	0.858974	0.859694	0.859694	0.86119	0.858757	0.853521	0.861111	0.861979	0.85443	0.854396	0.861027	0.858263	0.00315743	0.367886
	965.87	2-	1933.75	965.84	ANa(2-6)	0.897574	0.864103	0.864796	0.864796	0.855524	0.855932	0.847887	0.863636	0.859375	0.85443	0.840659	0.876133	0.861961	0.0144142	1.67226
	1235.55	1-	1236.56	1235.57	Man5	0.865229	0.884615	0.880102	0.880102	0.889518	0.889831	0.884507			0.879747	0.884615	0.882175	0.88202	0.0069231	0.784915
	1111.42	2-	2224.86	1111.4	Na(2-6)Na(2-6)	0.924528	0.894872	0.895408	0.895408	0.90085	0.909605	0.887324	0.888889	0.872396	0.886076	0.870879	0.945619	0.897432	0.0210329	2.34368
	893.35	2-	1788.72	893.37	AAF	1	1	1	1	1	1	1	1	1	1	1	1	1	0	0
	1038.88	2-	2079.77		ANaF		1.01795	1.01786	1.01786	1.00567	1.0113	1	1.01263	1.01302	1.01899	0.989011	1.03927	1.01298	0.0126458	1.24838
	812.34	2-	1626.7		AGnF		0.925641	0.923469	0.923469	0.923513	0.920904	0.91831	0.921717	0.927083	0.920886	0.92033	0.924471	0.922705	0.00255379	0.276772
	812.34	2-	1626.69		GnAF		0.94359	0.943878	0.943878	0.94051	0.937853	0.938028	0.944444	0.945312	0.939873	0.936813	0.945619	0.941795	0.00325273	0.345376
	957.87	2-	1917.76		GnNaF		0.966667	0.966837	0.966837	0.954674	0.960452	0.949296	0.962121	0.960938	0.968354	0.93956	0.987915	0.962079	0.0122574	1.27406
	840.88	2-	1683.78		GnAbi		0.469231	0.466837	0.466837	0.492918	0.483051	0.490141			0.522152	0.461538	0.444109	0.476955	0.0226042	4.73926
	840.86	2-	1683.74		AGnbi		0.494872	0.494898	0.494898	0.509915	0.511299	0.512676				0.489011	0.477341	0.497979	0.0123678	2.4836
