## Supplementary material for "Better together – relative retention time plus spectral matching improves automated glycan characterization using PGC-nLC-IT-ESI-MS/MS": Table S8

### Sheet: Gycan Identification_Absolu
Table S8: Blood Group specific N-glycans derived from human plasma identified using nLC-PGC-MS/MS
#	RT [min]	Prec. m/z	Prec. z	MW	Chemical Formula	Compound Name	Cmpd. Comment	Spec. Comment	Lib. RT [min]	RFit'	Fit'	Purity'	Comment	RRT Library	RRT Run	Delta RRT
1	20.8	986.35	2-	1974.71	986.35	GnNabi	(Hex)1 (HexNAc)3 (NeuAc)1 + (Man)3(GlcNAc)2	D-18 ion 508 indicating the presence of Bisecting GlcNac and 6 arm GlcNac, m/z 655 - GlcNac-Gal-Na	21.6	863	863	840		0.635294	0.554667	0.0806275
2	22.7	832.87	2-	1667.76	832.81	GnGnFbi	(HexNAc)3 (Deoxyhexose)1 + (Man)3(GlcNAc)2	D-221 ion 508 for Bisecting GlcNAc ; m/z 350 for Core Fuc	22.3	965	927	927		0.655882	0.605333	0.050549
3	23.3	860.34	2-	1722.69	860.29	Man8	(Hex)5 + (Man)3(GlcNAc)2	D-ion 809 and D-18 ion 791 for 6 arm 4XManD-ion 809 and D-18 ion 791 for Man3 in 6 arm;m/z 809 and 791 for 6 arm 4XMan;	22.5	966	948	948		0.661765	0.621333	0.0404314
4	23.6	1067.39	2-	2136.8	1067.38	ANabi	(Hex)2 (HexNAc)3 (NeuAc)1 + (Man)3(GlcNAc)2	D-ion 670 for 6 arm Gal-GlcNAc and presence of bi-GlcNAc; m/z 655 for NeuAc-Gal-GlcNAc Arm	23.6	963	951	943		0.694118	0.629333	0.0647843
5	23.9	941.33	2-	1884.68	941.32	Man9	(Hex)6 + (Man)3(GlcNAc)2	D ion 971 and D-18 ion 953 for 6 arm (Man)4D-ion 971 and D-18 ion 953 for 5X man in 6 arm;	22.8	962	955	954		0.670588	0.637333	0.0332549
6	24.8	698.29	2-	1398.59	698.24	Man6	(Hex)3 + (Man)3(GlcNAc)2	m/z 647 and 627 [presence of D & D-18 ion];	23.9	983	972	971		0.702941	0.661333	0.0416078
7	24.8	1397.57	1-	1398.58	1397.49	Man6	(Hex)3 + (Man)3(GlcNAc)2	m/z 647 and 627 [presence of D & D-18 ion];	23.7	935	930	916		0.697059	0.661333	0.0357255
8	25.4	913.88	2-	1829.78	913.83	AGnFbi	(Hex)1 (HexNAc)3 (Deoxyhexose)1 + (Man)3(GlcNAc)2	D-221 ion 670 for Bisecting GlcNAc and 6 arm Gal-GlcNAc; m/z 350 for Core Fuc	24.3	973	938	938		0.714706	0.677333	0.0373725
9	26.7	1059.4	2-	2120.82	1059.38	GnNaFbi	(Hex)1 (HexNAc)3 (Deoxyhexose)1 (NeuAc)1 + (Man)3(GlcNAc)2	D-18 ion 508 - 6 arm GlcNac and Bisecting glcNac, m/z 655 - NeuAc-Gal-GlcNac arm, m/z 350 Core fucose	26	786	749	696		0.764706	0.712	0.0527059
10	26.8	994.86	2-	1991.74	994.86	AAFbi	(Hex)2 (HexNAc)3 (Deoxyhexose)1 + (Man)3(GlcNAc)2	D-221 ion 670 For 6 arm Gal-GlcNAc & Bi-GlcNAc; m/z 350 for Core Fuc	25.1	931	860	855		0.738235	0.714667	0.0235686
11	27	864.32	2-	1730.66	864.3	M1Na	(Hex)2 (HexNAc)1 (NeuAc)1 + (Man)3(GlcNAc)2	D ion 485 and D-18 ion 467 for 6 arm Man; m/z 655 for NeuAc-Gal-GlcNAc	26.5	825	732	688		0.779412	0.72	0.0594118
12	28.5	1140.43	2-	2282.87	1140.41	ANabiF	(Hex)2 (HexNAc)3 (Deoxyhexose)1 (NeuAc)1 + (Man)3(GlcNAc)2	D-221 ion 670 for 6 arm Gal-GlcNAc and Bi-GlcNAc	28	939	897	887	Different isomer	0.823529	0.76	0.0635294
13	28.8	884.85	2-	1771.71	884.81	GnNa	(Hex)1 (HexNAc)2 (NeuAc)1 + (Man)3(GlcNAc)2	D-ion 526 and D-221 ion 508 for 6 arm GlcNAc; B ion m/z 655 for NeuAc-Gal-GlcNAc	29.2	694	758	669	Different isomer	0.858824	0.768	0.0908235
14	28.8	783.32	2-	1568.66		(Na)M3	(Hex)1 (HexNAc)1 (NeuAc)1 + (Man)3(GlcNAc)2							0	0.768	-0.768
15	29.3	1140.42	2-	2282.85	1140.41	ANabiF	(Hex)2 (HexNAc)3 (Deoxyhexose)1 (NeuAc)1 + (Man)3(GlcNAc)2	D-221 ion 670 for 6 arm Gal-GlcNAc and Bi-GlcNAc	28	976	968	968		0.823529	0.781333	0.0421961
16	30.4	884.86	2-	1771.73	884.81	GnNa	(Hex)1 (HexNAc)2 (NeuAc)1 + (Man)3(GlcNAc)2	D-ion 526 and D-221 ion 508 for 6 arm GlcNAc; B ion m/z 655 for NeuAc-Gal-GlcNAc	29.2	983	979	976		0.858824	0.810667	0.0481569
17	30.5	945.37	2-	1892.75	945.33	ManNa	(Hex)3 (HexNAc)1 (NeuAc)1 + (Man)3(GlcNAc)2	C ion 503 for Man-[Man]Man; B ion 655 for Neuac-Gal-GlcNAc	29.2	805	837	782		0.858824	0.813333	0.0454902
18	30.9	820.35	2-	1642.71	820.29	AA	(Hex)2 (HexNAc)2 + (Man)3(GlcNAc)2	D ion 688 and D-18 ion 670	28.3	843	845	822		0.832353	0.824	0.00835294
19	31	1285.97	2-	2573.96	1285.96	Na(2-6)Na(2-6)Fbi	(Hex)2 (HexNAc)3 (Deoxyhexose)1 (NeuAc)2 + (Man)3(GlcNAc)2	D-221 ion 961 for & arm NeuAc-Gal-GlcNac and presence of Bi-GlcNAc; B-ion 655 for NeuAc-Gal-GlcNAcD-221 ion 961 for the presence of 6 arm NeuAc-Gal-GlcNAc and Bi-GlcNac; B ion 655 for NeuAc-Gal-GlcNAc;	30.7	983	981	981		0.902941	0.826667	0.0762745
20	31.8	965.86	2-	1933.74	965.84	Na(2-6)A	(Hex)2 (HexNAc)2 (NeuAc)1 + (Man)3(GlcNAc)2	D-ion 979 - 6 arm NeuAc-Gal-GlcNac, m/z 424 - Gal-GlcNAc	30.4	978	974	973		0.894118	0.848	0.0461176
21	32.2	731.33	2-	1464.67	731.27	GnGnF	(HexNAc)2 (Deoxyhexose)1 + (Man)3(GlcNAc)2	D ion 526 and D-18 ion 508 ; m/z 350 for core Fuc; F ion 262 GlcNAc	29.7	962	961	960		0.873529	0.858667	0.0148627
22		1463.61	1-	1464.67	1461.61	GnGnF	(HexNAc)2 (Deoxyhexose)1 + (Man)3(GlcNAc)2						For Quant	0	0	0
23	32.6	965.86	2-	1933.74	965.84	ANa(2-6)	(Hex)2 (HexNAc)2 (NeuAc)1 + (Man)3(GlcNAc)2	D-ion 688 and D-18 ion 670 for 6 arm Gal-GlcNAc	31.1	993	993	992		0.914706	0.869333	0.0453725
24	33.8	1111.41	2-	2224.83	1111.4	Na(2-6)Na(2-6)	(Hex)2 (HexNAc)2 (NeuAc)2 + (Man)3(GlcNAc)2	B1 ion 290 for NeuAc; D ion 979 and D-18 ion 961	33.3	995	995	994		0.979412	0.901333	0.0780784
25	34.8	812.34	2-	1626.69	812.29	AGnF	(Hex)1 (HexNAc)2 (Deoxyhexose)1 + (Man)3(GlcNAc)2	D-ion 688 and D-18 ion 670 for 6 arm Gal-GlcNac; m/z 350 for Core Fuc	31.5	973	969	967		0.926471	0.928	-0.00152941
26	35.5	812.33	2-	1626.68	812.29	GnAF	(Hex)1 (HexNAc)2 (Deoxyhexose)1 + (Man)3(GlcNAc)2	D-ion 526 and D-18 ion 508 for 6 arm GlcNac; m/z 350 for Core Fucose; F ion 424 for Gal-GlcNac arm	31.9	945	938	932		0.938235	0.946667	-0.00843137
27	36.1	1293.98	2-	2589.97	1293.95	(NaA)Na-iso1	(Hex)3 (HexNAc)3 (NeuAc)2 + (Man)3(GlcNAc)2	m/z 655 NeuAc-Gal-GlcNAc	39.5	930	875	863	Different isomer	1.16176	0.962667	0.199098
28	36.6	957.86	2-	1917.74	957.84	GnNaF	(Hex)1 (HexNAc)2 (Deoxyhexose)1 (NeuAc)1 + (Man)3(GlcNAc)2	D-ion 526 and D-18 ion 508 for 6 arm GlcNac; m/z 35 for core Fucose; B ion 65 for NeuA-Gal-GlcNac	34.7	932	922	909		1.02059	0.976	0.0445882
29	36.9	1184.42	2-	2370.85	1184.42	Na(2-3)Na(2-6)F	(Hex)2 (HexNAc)2 (Deoxyhexose)1 (NeuAc)2 + (Man)3(GlcNAc)2		46.3	989	983	981	Different isomer	1.36176	0.984	0.377765
30	37.5	893.35	2-	1788.71	893.37	AAF	(Hex)2 (HexNAc)2 (Deoxyhexose)1 + (Man)3(GlcNAc)2	D ion 688 and D-ion 670; m/z 350 & 571 for Core Fuc; F ion 424 for Gal-GlcNAcD ion 688 and d-18 ion 670 and A ion 454 and 424 for 6 arm Gal-GlcNAc and E ion 466 for 3 arm Gal-GlcNAc;	34	976	974	970		1	1	0
31	38.3	1038.87	2-	2079.76	1038.87	ANaF	(Hex)2 (HexNAc)2 (Deoxyhexose)1 (NeuAc)1 + (Man)3(GlcNAc)2	D-ion 688 and D-18 ion 670 for 6 arm Gal-GlcNac	36.1	979	977	975		1.06176	1.02133	0.0404314
32	34.7	1148.4	2-	2298.82		(Na)(AA)A	(Hex)3 (HexNAc)3 (NeuAc)1 + (Man)3(GlcNAc)2						Isomer 1	0	0.925333	-0.925333
33	38.9	1148.4	2-	2298.82		(Na)(AA)A	(Hex)3 (HexNAc)3 (NeuAc)1 + (Man)3(GlcNAc)2						Isomer 2	0	1.03733	-1.03733
34	39.1	1184.43	2-	2370.88	1184.42	Na(2-6)Na(2-6)F	(Hex)2 (HexNAc)2 (Deoxyhexose)1 (NeuAc)2 + (Man)3(GlcNAc)2	D-ion 979 and d-18 ion 961 and m/z 655 for NeuAc-Gal-GlcNAc; m/z 350 for core Fuc	38.3	995	995	995		1.12647	1.04267	0.0838039
35	40	1293.96	2-	2589.94	1293.95	(NaA)Na-iso1	(Hex)3 (HexNAc)3 (NeuAc)2 + (Man)3(GlcNAc)2	m/z 655 NeuAc-Gal-GlcNAc	39.5	973	953	953		1.16176	1.06667	0.095098
36	40.1	1008.59	2-	2019.2	1008.02	(NaNa)NaF - iso2	(Hex)3 (HexNAc)3 (Deoxyhexose)1 (NeuAc)3 + (Man)3(GlcNAc)2		48.6	966	913	900		1.42941	1.06933	0.360078
37	40.2	1512.53	2-	3027.08	1512.53	(NaNa)NaF - iso1	(Hex)3 (HexNAc)3 (Deoxyhexose)1 (NeuAc)3 + (Man)3(GlcNAc)2		40	999	998	998		1.17647	1.072	0.104471
38	41.2	1293.96	2-	2589.94	1293.95	(NaA)Na-iso3	(Hex)3 (HexNAc)3 (NeuAc)2 + (Man)3(GlcNAc)2		45.2	875	841	799		1.32941	1.09867	0.230745
39	41.5	965.85	2-	1933.71	965.84	Na(2-3)A	(Hex)2 (HexNAc)2 (NeuAc)1 + (Man)3(GlcNAc)2	D-ion 979 - 6 arm NeuAc-Gal-GlcNac, m/z 424 - Gal-GlcNAc, 290 NeuAc	39.4	892	903	873		1.15882	1.10667	0.0521569
40	42	1439.5	2-	2881.02	1439.5	(NaNa)Na - iso1	(Hex)3 (HexNAc)3 (NeuAc)3 + (Man)3(GlcNAc)2		42.7	999	998	998		1.25588	1.12	0.135882
41	43	1111.41	2-	2224.82	1111.4	Na(2-3)Na(2-3)	(Hex)2 (HexNAc)2 (NeuAc)2 + (Man)3(GlcNAc)2	D-ion 979 and d-18 ion 961 and m/z 655 for NeuAc-Gal-GlcNAc; loss of water more prominent from the NeuAc for 2-3 linked NeuAc	41.9	990	989	989		1.23235	1.14667	0.0856863
42	44.1	1293.95	2-	2589.92	1293.95	(NaA)Na-iso3	(Hex)3 (HexNAc)3 (NeuAc)2 + (Man)3(GlcNAc)2		45.2	975	964	964		1.32941	1.176	0.153412
43	44.7	1439.5	2-	2881.01	1439.5	(NaNa)Na - iso2	(Hex)3 (HexNAc)3 (NeuAc)3 + (Man)3(GlcNAc)2		44.6	999	999	999		1.31176	1.192	0.119765
44	44.9	959.33	3-	2881.01	959.33	(NaNa)Na - iso2	(Hex)3 (HexNAc)3 (NeuAc)3 + (Man)3(GlcNAc)2		44.6	992	986	985		1.31176	1.19733	0.114431
45	47.4	1038.87	2-	2079.74	1038.87	ANa(2-3)F	(Hex)2 (HexNAc)2 (Deoxyhexose)1 (NeuAc)1 + (Man)3(GlcNAc)2	m/z 290 NeuAc, m/z 655 NeuAc-Gal-GlcNAc, d-ion 688 Gal-GlcNAc	44.3	852	858	820		1.30294	1.264	0.0389412
46	47.9	1184.44	2-	2370.89	1184.42	Na(2-3)Na(2-6)F	(Hex)2 (HexNAc)2 (Deoxyhexose)1 (NeuAc)2 + (Man)3(GlcNAc)2		46.3	984	977	975		1.36176	1.27733	0.0844314
47	49	1226.8	3-	3683.43	1226.76	(NaNa)(NaNa)F - iso1	(Hex)4 (HexNAc)4 (Deoxyhexose)1 (NeuAc)4 + (Man)3(GlcNAc)2		51.1	663	962	656		1.50294	1.30667	0.196275
48	52.5	1439.5	2-	2881.01	1439.5	(NaNa)Na - iso4	(Hex)3 (HexNAc)3 (NeuAc)3 + (Man)3(GlcNAc)2		52.4	984	996	984		1.54118	1.4	0.141176
49	54.9	1184.43	2-	2370.87	1184.42	Na(2-3)Na(2-3)F	(Hex)2 (HexNAc)2 (Deoxyhexose)1 (NeuAc)2 + (Man)3(GlcNAc)2	D-ion 979 and d-18 ion 961 and m/z 655 for NeuAc-Gal-GlcNAc; m/z 350 for core Fuc; loss of water more prominent from the NeuAc for 2-3 linked NeuAc	53	982	978	978		1.55882	1.464	0.0948235
50	46.1	1293.95	2-	2589.91	1293.95	(NaA)Na-iso3 XX	(Hex)3 (HexNAc)3 (NeuAc)2 + (Man)3(GlcNAc)2		45.2	962	947	944

### Sheet: Absolute values sorted
#	Compound Name	Glycan Type	Serum_BG_A_1	Serum_BG_A_2	Serum_BG_A_3	Serum_BG_B_1	Serum_BG_B_2	Serum_BG_B_3	Serum_BG_O_1	Serum_BG_O_2	Serum_BG_O_3		#	Compound Name	Glycan Type	Serum_BG_A_1	Serum_BG_A_2	Serum_BG_A_3	Serum_BG_B_1	Serum_BG_B_2	Serum_BG_B_3	Serum_BG_O_1	Serum_BG_O_2	Serum_BG_O_3			#	Compound Name	Glycan Type	Serum_BG_A_1	Serum_BG_A_2	Serum_BG_A_3	Serum_BG_B_1	Serum_BG_B_2	Serum_BG_B_3	Serum_BG_O_1	Serum_BG_O_2	Serum_BG_O_3
1	GnNabi	Sialylated	798910	979060	848199	615888	1.01192e+06	669412	763717	647030	710933	1	1	GnNabi	Sialylated	798910	979060	848199	615888	1.01192e+06	669412	763717	647030	710933			1	GnNabi	Sialylated	0.113771	0.144175	0.121742	0.0861105	0.140786	0.0916489	0.0937162	0.0791043	0.0873222
2	GnGnFbi	Neutral	1.72607e+06	1.60931e+06	1.87903e+06	1.76068e+06	1.97564e+06	1.65709e+06	3.18343e+06	3.15132e+06	3.11315e+06	2	2	GnGnFbi	Neutral	1.72607e+06	1.60931e+06	1.87903e+06	1.76068e+06	1.97564e+06	1.65709e+06	3.18343e+06	3.15132e+06	3.11315e+06			2	GnGnFbi	Neutral	0.245804	0.236985	0.269697	0.246169	0.274867	0.226872	0.390641	0.385273	0.38238
3	Man8	Oligomannose	1.41586e+06	1.27724e+06	1.49552e+06	1.81335e+06	2261418	1.83848e+06	2.0921e+06	1.80311e+06	1.91e+06	3	3	Man8	Oligomannose	1.41586e+06	1.27724e+06	1.49552e+06	1.81335e+06	2261418	1.83848e+06	2.0921e+06	1.80311e+06	1.91e+06			3	Man8	Oligomannose	0.201629	0.188086	0.214652	0.253535	0.314626	0.251705	0.256723	0.220444	0.234601
4	ANabi	Sialylated	2038438	2.35532e+06	2.16302e+06	1.81284e+06	1.93585e+06	2.14632e+06	2.14548e+06	2.50226e+06	2.58755e+06	4	4	ANabi	Sialylated	2038438	2.35532e+06	2.16302e+06	1.81284e+06	1.93585e+06	2.14632e+06	2.14548e+06	2.50226e+06	2.58755e+06			4	ANabi	Sialylated	0.290288	0.346843	0.310458	0.253463	0.269331	0.293852	0.263274	0.30592	0.317823
5	Man9	oligomannose	2.07253e+06	2.23885e+06	2.53822e+06	2.26961e+06	2.73579e+06	2.58676e+06	1.97772e+06	2.93742e+06	1818439	5	5	Man9	oligomannose	2.07253e+06	2.23885e+06	2.53822e+06	2.26961e+06	2.73579e+06	2.58676e+06	1.97772e+06	2.93742e+06	1818439			5	Man9	oligomannose	0.295144	0.329692	0.36431	0.317326	0.380625	0.354152	0.242687	0.359122	0.223354
6	Man6	oligomannose	1.12277e+06	1.20593e+06	1.37721e+06	1.29848e+06	1.56568e+06	1.61946e+06	1.45396e+06	1358562	1.47756e+06	6	6	Man6	oligomannose	2.40397e+06	2.50811e+06	2.73139e+06	2.85542e+06	2.94253e+06	3348248	2.80271e+06	2.78829e+06	2.9807e+06			6	Man6	oligomannose	0.342342	0.369342	0.392036	0.399231	0.409388	0.458408	0.343922	0.340889	0.366112
7	Man6	oligomannose	1281201	1.30218e+06	1.35418e+06	1.55694e+06	1.37684e+06	1.72879e+06	1.34875e+06	1.42973e+06	1503139	7	8	AGnFbi	neutral	3351806	3.13074e+06	3107527	3.12656e+06	3.25017e+06	2.67779e+06	4.65582e+06	4.36638e+06	4.51795e+06			8	AGnFbi	neutral	0.477321	0.46103	0.446023	0.437141	0.452189	0.366616	0.571319	0.533824	0.554928
8	AGnFbi	neutral	3351806	3.13074e+06	3107527	3.12656e+06	3.25017e+06	2.67779e+06	4.65582e+06	4.36638e+06	4.51795e+06	8	9	GnNaFbi	sialylated	1.05981e+06	1.11653e+06	1.24985e+06	971921	1.15147e+06	1.39505e+06	1.47574e+06	1.50471e+06	1.64922e+06			9	GnNaFbi	sialylated	0.150925	0.16442	0.179391	0.135889	0.160201	0.190996	0.181089	0.183962	0.202569
9	GnNaFbi	sialylated	1.05981e+06	1.11653e+06	1.24985e+06	971921	1.15147e+06	1.39505e+06	1.47574e+06	1.50471e+06	1.64922e+06	9	10	AAFbi	neutral	1.52536e+06	1.51692e+06	1.65145e+06	2120777	2.04499e+06	2.51839e+06	2.5905e+06	2.54201e+06	2668748			10	AAFbi	neutral	0.217222	0.223381	0.237033	0.296517	0.284516	0.344792	0.317882	0.310781	0.327796
10	AAFbi	neutral	1.52536e+06	1.51692e+06	1.65145e+06	2120777	2.04499e+06	2.51839e+06	2.5905e+06	2.54201e+06	2668748	10	11	M1Na	sialylated	1.01471e+06	872553	1.20873e+06	881132	843574	1.10814e+06	1.19136e+06	1164755	1.21399e+06			11	M1Na	sialylated	0.144502	0.128491	0.17349	0.123196	0.117365	0.151715	0.146193	0.1424	0.149111
11	M1Na	sialylated	1.01471e+06	872553	1.20873e+06	881132	843574	1.10814e+06	1.19136e+06	1164755	1.21399e+06	11	12	ANabiF	sialylated	621318	542981	511258	943671	690420	804644	866513	878938	926647			12	ANabiF	sialylated	0.0884802	0.0799588	0.0733808	0.13194	0.0960567	0.110164	0.10633	0.107457	0.113818
12	ANabiF	sialylated	621318	542981	511258	943671	690420	804644	866513	878938	926647	12	13	GnNa	sialylated	583140	759491	800856	1.05277e+06	921115	1.0423e+06	793437	737680	651781			13	GnNa	sialylated	0.0830433	0.111842	0.114947	0.147193	0.128153	0.142701	0.0973633	0.0901871	0.0800566
13	GnNa	sialylated	583140	759491	800856	1.05277e+06	921115	1.0423e+06	793437	737680	651781	13	14	(Na)M3	sialylated	1.03247e+06	1.22015e+06	1143806	1.28198e+06	1.34307e+06	1.24161e+06	1.39885e+06	1.22079e+06	991120			14	(Na)M3	sialylated	0.147031	0.179678	0.16417	0.17924	0.186858	0.169989	0.171654	0.149251	0.121737
14	(Na)M3	sialylated	1.03247e+06	1.22015e+06	1143806	1.28198e+06	1.34307e+06	1.24161e+06	1.39885e+06	1.22079e+06	991120	14	15	ANabiF	sialylated	8404761	8.22472e+06	8491261	10164300	9193992	9290009	8890293	10584965	11131264			15	ANabiF	sialylated	1.1969	1.21117	1.21875	1.42112	1.27914	1.27189	1.09093	1.29409	1.36723
15	ANabiF	sialylated	8404761	8.22472e+06	8491261	10164300	9193992	9290009	8890293	10584965	11131264	15	16	GnNa	sialylated	2.71763e+06	2738637	3.29856e+06	3.35156e+06	2920050	3662712	3.15167e+06	2.48052e+06	2.97574e+06			16	GnNa	sialylated	0.38701	0.403289	0.473442	0.4686	0.406261	0.501461	0.386744	0.303262	0.365502
16	GnNa	sialylated	2.71763e+06	2738637	3.29856e+06	3.35156e+06	2920050	3662712	3.15167e+06	2.48052e+06	2.97574e+06	16	17	ManNa	sialylated	1.27076e+06	1618148	1.48638e+06	1.15344e+06	1.54923e+06	1.52481e+06	1.83829e+06	1.80009e+06	2.18606e+06			17	ManNa	sialylated	0.180966	0.238287	0.213339	0.161269	0.215542	0.208762	0.225577	0.220075	0.268508
17	ManNa	sialylated	1.27076e+06	1618148	1.48638e+06	1.15344e+06	1.54923e+06	1.52481e+06	1.83829e+06	1.80009e+06	2.18606e+06	17	18	AA	neutral	1.51931e+06	1.96143e+06	1.36486e+06	2.2205e+06	3152073	2.50095e+06	2.39206e+06	2.45366e+06	1836296			18	AA	neutral	0.216361	0.288838	0.195899	0.310459	0.438541	0.342405	0.293532	0.299979	0.225548
18	AA	neutral	1.51931e+06	1.96143e+06	1.36486e+06	2.2205e+06	3152073	2.50095e+06	2.39206e+06	2.45366e+06	1836296	18	19	Na(2-6)Na(2-6)Fbi	sialylated	8464214	9084108	7.2647e+06	8.10524e+06	7190489	9137053	9458479	9294469	7.93151e+06			19	Na(2-6)Na(2-6)Fbi	sialylated	1.20537	1.33772	1.0427	1.13324	1.0004	1.25095	1.16066	1.13632	0.974207
19	Na(2-6)Na(2-6)Fbi	sialylated	8464214	9084108	7.2647e+06	8.10524e+06	7190489	9137053	9458479	9294469	7.93151e+06	19	20	Na(2-6)A	sialylated	8391194	7.28139e+06	9067995	13009836	13879560	13932286	12922462	14867192	11923574			20	Na(2-6)A	sialylated	1.19497	1.07225	1.30153	1.81897	1.93103	1.90747	1.58572	1.81763	1.46454
20	Na(2-6)A	sialylated	8391194	7.28139e+06	9067995	13009836	13879560	13932286	12922462	14867192	11923574	20	21	GnGnF	neutral	1.17745e+07	1.07051e+07	1.24448e+07	1.18782e+07	1.19793e+07	1.13292e+07	16362791	1.68094e+07	1.9139e+07			21	GnGnF	neutral	1.67677	1.57642	1.78621	1.66075	1.66666	1.55108	2.00789	2.05508	2.35079
21	GnGnF	neutral	9421008	8799090	9960210	9556890	9693332	8918626	13326290	13559082	15293818	21	23	ANa(2-6)	sialylated	53478736	54118820	56889396	66621588	70699336	66978920	66443952	71487712	68853696			23	ANa(2-6)	sialylated	7.61576	7.96949	8.16533	9.31472	9.83625	9.17006	8.15339	8.73992	8.45713
22	GnGnF	neutral	2.35345e+06	1.90601e+06	2.48462e+06	2.32126e+06	2.28597e+06	2.41058e+06	3036501	3.25032e+06	3.84517e+06	22	24	Na(2-6)Na(2-6)	sialylated	381879232	358974016	379071104	361392448	354475200	365235744	399649504	392284384	397510528			24	Na(2-6)Na(2-6)	sialylated	54.3824	52.8622	54.4081	50.5282	49.3174	50.0043	49.0413	47.9598	48.8252
23	ANa(2-6)	sialylated	53478736	54118820	56889396	66621588	70699336	66978920	66443952	71487712	68853696	23	25	AGnF	neutral	13641049	16361093	13646525	15940354	13034884	13453935	18478308	19242536	20112758			25	AGnF	neutral	1.94258	2.40932	1.95869	2.2287	1.81352	1.84197	2.26749	2.35255	2.4704
24	Na(2-6)Na(2-6)	sialylated	381879232	358974016	379071104	361392448	354475200	365235744	399649504	392284384	397510528	24	26	GnAF	neutral	7501384	7.10628e+06	6606805	10184538	8307690	9605973	11491702	11517730	11940986			26	GnAF	neutral	1.06825	1.04646	0.948275	1.42395	1.15583	1.31515	1.41016	1.40813	1.46668
25	AGnF	neutral	13641049	16361093	13646525	15940354	13034884	13453935	18478308	19242536	20112758	25	27	(NaA)Na-iso1	sialylated	999362	874532	855158	532805	912449	722053	1.5058e+06	1.1152e+06	881978			27	(NaA)Na-iso1	sialylated	0.142316	0.128783	0.122741	0.0744943	0.126947	0.0988561	0.184778	0.136342	0.108331
26	GnAF	neutral	7501384	7.10628e+06	6606805	10184538	8307690	9605973	11491702	11517730	11940986	26	28	GnNaF	sialylated	3.42944e+06	3.33981e+06	3.79045e+06	3.29135e+06	2692055	3.31231e+06	4766152	4216589	5.15171e+06			28	GnNaF	sialylated	0.488377	0.491818	0.544043	0.46018	0.37454	0.453487	0.584858	0.51551	0.632772
27	(NaA)Na-iso1	sialylated	999362	874532	855158	532805	912449	722053	1.5058e+06	1.1152e+06	881978	27	29	Na(2-3)Na(2-6)F	sialylated	6.30042e+06	6411848	6413195	4.25343e+06	4420688	4762358	4.04834e+06	3.01545e+06	3381316			29	Na(2-3)Na(2-6)F	sialylated	0.897225	0.944203	0.920486	0.594694	0.615041	0.652013	0.496775	0.368662	0.415319
28	GnNaF	sialylated	3.42944e+06	3.33981e+06	3.79045e+06	3.29135e+06	2692055	3.31231e+06	4766152	4216589	5.15171e+06	28	30	AAF	neutral	12225111	13316612	10466955	14684575	18881196	15446485	20047214	19057212	18751150			30	AAF	neutral	1.74094	1.96099	1.50232	2.05313	2.6269	2.11477	2.46001	2.32989	2.30316
29	Na(2-3)Na(2-6)F	sialylated	6.30042e+06	6411848	6413195	4.25343e+06	4420688	4762358	4.04834e+06	3.01545e+06	3381316	29	31	ANaF	sialylated	27632122	28885824	26268570	29757598	28883532	35561244	38278404	39489912	37458724			31	ANaF	sialylated	3.93501	4.2537	3.77033	4.16057	4.01851	4.86868	4.69717	4.82794	4.60096
30	AAF	neutral	12225111	13316612	10466955	14684575	18881196	15446485	20047214	19057212	18751150	30	32	(Na)(AA)A_Iso1	sialylated	1.23839e+06	1.76301e+06	1.83571e+06	1.86205e+06	2.3885e+06	2.65088e+06	2585476	3.52512e+06	3.86421e+06			32	(Na)(AA)A_Iso1	sialylated	0.176355	0.259619	0.263479	0.260343	0.332307	0.362931	0.317266	0.430973	0.474631
31	ANaF	sialylated	27632122	28885824	26268570	29757598	28883532	35561244	38278404	39489912	37458724	31	33	(Na)(AA)A_Iso2	sialylated	2.42538e+06	1.67312e+06	1963557	2.27812e+06	3677286	3.65954e+06	3.51837e+06	2.84635e+06	2371687			33	(Na)(AA)A_Iso2	sialylated	0.345391	0.246382	0.281829	0.318516	0.511613	0.501027	0.431742	0.347988	0.291308
32	(Na)(AA)A_Iso1	sialylated	1.23839e+06	1.76301e+06	1.83571e+06	1.86205e+06	2.3885e+06	2.65088e+06	2585476	3.52512e+06	3.86421e+06	32	34	Na(2-6)Na(2-6)F	sialylated	33352332	28848412	32594238	28015030	29331264	28555082	31464206	29680394	31305868			34	Na(2-6)Na(2-6)F	sialylated	4.74961	4.24819	4.67825	3.91693	4.0808	3.90947	3.861	3.62866	3.84522
33	(Na)(AA)A_Iso2	sialylated	2.42538e+06	1.67312e+06	1963557	2.27812e+06	3677286	3.65954e+06	3.51837e+06	2.84635e+06	2371687	33	35	(NaA)Na-iso1	sialylated	3.94603e+06	2646916	1.33249e+06	4.6864e+06	5.05314e+06	3.72122e+06	4904675	4.43557e+06	5.71668e+06			35	(NaA)Na-iso1	sialylated	0.561943	0.389783	0.191252	0.65523	0.703033	0.509471	0.601856	0.542282	0.702166
34	Na(2-6)Na(2-6)F	sialylated	33352332	28848412	32594238	28015030	29331264	28555082	31464206	29680394	31305868	34	36	(NaNa)NaF - iso2	sialylated	3.73088e+06	2906209	3.37719e+06	1841205	3.75842e+06	2.78435e+06	2.39724e+06	2.75174e+06	2.19607e+06			36	(NaNa)NaF - iso2	sialylated	0.531304	0.427966	0.484728	0.257429	0.522901	0.381205	0.294167	0.336422	0.269738
35	(NaA)Na-iso1	sialylated	3.94603e+06	2646916	1.33249e+06	4.6864e+06	5.05314e+06	3.72122e+06	4904675	4.43557e+06	5.71668e+06	35	37	(NaNa)NaF - iso1	sialylated	7.05429e+06	7170487	7.21669e+06	3941379	5.61583e+06	3.66311e+06	3.85642e+06	3.43289e+06	2.92868e+06			37	(NaNa)NaF - iso1	sialylated	1.00458	1.05592	1.03581	0.551065	0.781319	0.501515	0.473224	0.419697	0.359723
36	(NaNa)NaF - iso2	sialylated	3.73088e+06	2906209	3.37719e+06	1841205	3.75842e+06	2.78435e+06	2.39724e+06	2.75174e+06	2.19607e+06	36	38	(NaA)Na-iso3	sialylated	3391758	1663773	1.99628e+06	2.14677e+06	1.66129e+06	1.90369e+06	2.90889e+06	2227011	2.51007e+06			38	(NaA)Na-iso3	sialylated	0.483011	0.245006	0.286526	0.300152	0.231131	0.260634	0.356952	0.272269	0.308305
37	(NaNa)NaF - iso1	sialylated	7.05429e+06	7170487	7.21669e+06	3941379	5.61583e+06	3.66311e+06	3.85642e+06	3.43289e+06	2.92868e+06	37	39	Na(2-3)A	sialylated	4807966	4412434	2661131	5020074	4968061	5.3688e+06	5835368	6.61292e+06	6202016			39	Na(2-3)A	sialylated	0.684689	0.649771	0.381952	0.701883	0.691196	0.735041	0.716062	0.80848	0.761778
38	(NaA)Na-iso3	sialylated	3391758	1663773	1.99628e+06	2.14677e+06	1.66129e+06	1.90369e+06	2.90889e+06	2227011	2.51007e+06	38	40	(NaNa)Na - iso1	sialylated	6.97151e+06	6.62454e+06	6200192	4.40976e+06	3691430	4.7279e+06	5140472	4.97413e+06	5749694			40	(NaNa)Na - iso1	sialylated	0.992794	0.975524	0.889913	0.616552	0.513581	0.647296	0.630791	0.608126	0.70622
39	Na(2-3)A	sialylated	4807966	4412434	2661131	5020074	4968061	5.3688e+06	5835368	6.61292e+06	6202016	39	41	Na(2-3)Na(2-3)	sialylated	36615292	40205244	37477184	44408508	46596700	44566860	59239080	60678832	58239092			41	Na(2-3)Na(2-3)	sialylated	5.21428	5.92059	5.3791	6.20899	6.4829	6.10164	7.26927	7.41845	7.15336
40	(NaNa)Na - iso1	sialylated	6.97151e+06	6.62454e+06	6200192	4.40976e+06	3691430	4.7279e+06	5140472	4.97413e+06	5749694	40	42	(NaA)Na-iso3	sialylated	4427620	4505672	3.35605e+06	6.19561e+06	6443257	7033586	7.08313e+06	7162204	6.64105e+06			42	(NaA)Na-iso3	sialylated	0.630525	0.663501	0.481694	0.866241	0.896437	0.962966	0.869176	0.875634	0.815704
41	Na(2-3)Na(2-3)	sialylated	36615292	40205244	37477184	44408508	46596700	44566860	59239080	60678832	58239092	41	43	(NaNa)Na - iso2	sialylated	1.176e+07	10894180	1.33727e+07	1.6628e+07	1.36662e+07	1.49934e+07	1.98756e+07	2.34809e+07	1.91466e+07			43	(NaNa)Na - iso2	sialylated	1.67471	1.60427	1.91938	2.32484	1.90135	2.05274	2.43895	2.87071	2.35172
42	(NaA)Na-iso3	sialylated	4427620	4505672	3.35605e+06	6.19561e+06	6443257	7033586	7.08313e+06	7162204	6.64105e+06	42	45	ANa(2-3)F	sialylated	3.42954e+06	3.12761e+06	4056759	4.31295e+06	4241692	4.85045e+06	5515271	4745561	5.01135e+06			45	ANa(2-3)F	sialylated	0.488392	0.460568	0.582266	0.603017	0.590138	0.664073	0.676783	0.580181	0.615532
43	(NaNa)Na - iso2	sialylated	10116844	9789182	12390287	13515479	11946052	13319402	17935622	20229374	17103784	43	46	Na(2-3)Na(2-6)F	sialylated	3.33856e+06	3.4789e+06	3.56536e+06	3.70112e+06	3.29138e+06	4.05257e+06	3.66681e+06	3.76155e+06	5.05318e+06			46	Na(2-3)Na(2-6)F	sialylated	0.475435	0.5123	0.511736	0.517472	0.457923	0.554836	0.449957	0.459879	0.62067
44	(NaNa)Na - iso2	sialylated	1.64317e+06	1104998	982367	3.11249e+06	1.72014e+06	1.67398e+06	1.93997e+06	3.25148e+06	2.04278e+06	44	48	(NaNa)Na - iso4	sialylated	368016	1.21684e+06	1232380	2.03696e+06	1.19761e+06	1.33986e+06	2.67466e+06	1.99268e+06	2.07449e+06			48	(NaNa)Na - iso4	sialylated	0.0524081	0.179191	0.176883	0.284798	0.166621	0.18344	0.328209	0.243621	0.254805
45	ANa(2-3)F	sialylated	3.42954e+06	3.12761e+06	4056759	4.31295e+06	4241692	4.85045e+06	5515271	4745561	5.01135e+06	45	49	Na(2-3)Na(2-3)F	sialylated	5.0745e+06	5.14275e+06	4542984	4483194	5338752	4940583	5855584	6.89607e+06	5.91431e+06			49	Na(2-3)Na(2-3)F	sialylated	0.722645	0.757317	0.652054	0.626819	0.74277	0.676414	0.718543	0.843097	0.72644
46	Na(2-3)Na(2-6)F	sialylated	3.33856e+06	3.4789e+06	3.56536e+06	3.70112e+06	3.29138e+06	4.05257e+06	3.66681e+06	3.76155e+06	5.05318e+06	46	50	(NaA)Na-iso3 XX	sialylated	1.00576e+06	1.66532e+06	1.18216e+06	1.21408e+06	2.56244e+06	2.10623e+06	2.74065e+06	2.77902e+06	2.31853e+06			50	(NaA)Na-iso3 XX	sialylated	0.143228	0.245233	0.169676	0.169746	0.356507	0.288364	0.336307	0.339756	0.284779
47	(NaNa)(NaNa)F - iso1	sialylated	0	0	0	0	0	0	0	0	0					7.02211e+08	6.79075e+08	6.96719e+08	7.15229e+08	7.18763e+08	7.30408e+08	8.14925e+08	8.17945e+08	814150051						100	100	100	100	100	100	100	100	100
48	(NaNa)Na - iso4	sialylated	368016	1.21684e+06	1232380	2.03696e+06	1.19761e+06	1.33986e+06	2.67466e+06	1.99268e+06	2.07449e+06
49	Na(2-3)Na(2-3)F	sialylated	5.0745e+06	5.14275e+06	4542984	4483194	5338752	4940583	5855584	6.89607e+06	5.91431e+06
50	(NaA)Na-iso3 XX	sialylated	1.00576e+06	1.66532e+06	1.18216e+06	1.21408e+06	2.56244e+06	2.10623e+06	2.74065e+06	2.77902e+06	2.31853e+06
			7.02211e+08	6.79075e+08	6.96719e+08	7.15229e+08	7.18763e+08	7.30408e+08	8.14925e+08	8.17945e+08	814150051

### Sheet: Normalized Data
#	Compound Name	Glycan Type	Serum_BG_A_1	Serum_BG_A_2	Serum_BG_A_3	Serum_BG_B_1	Serum_BG_B_2	Serum_BG_B_3	Serum_BG_O_1	Serum_BG_O_2	Serum_BG_O_3
1	GnNabi	Sialylated	0.113771	0.144175	0.121742	0.0861105	0.140786	0.0916489	0.0937162	0.0791043	0.0873222
2	GnGnFbi	Neutral	0.245804	0.236985	0.269697	0.246169	0.274867	0.226872	0.390641	0.385273	0.38238
3	Man8	Oligomannose	0.201629	0.188086	0.214652	0.253535	0.314626	0.251705	0.256723	0.220444	0.234601
4	ANabi	Sialylated	0.290288	0.346843	0.310458	0.253463	0.269331	0.293852	0.263274	0.30592	0.317823
5	Man9	oligomannose	0.295144	0.329692	0.36431	0.317326	0.380625	0.354152	0.242687	0.359122	0.223354
6	Man6	oligomannose	0.342342	0.369342	0.392036	0.399231	0.409388	0.458408	0.343922	0.340889	0.366112
8	AGnFbi	neutral	0.477321	0.46103	0.446023	0.437141	0.452189	0.366616	0.571319	0.533824	0.554928
9	GnNaFbi	sialylated	0.150925	0.16442	0.179391	0.135889	0.160201	0.190996	0.181089	0.183962	0.202569
10	AAFbi	neutral	0.217222	0.223381	0.237033	0.296517	0.284516	0.344792	0.317882	0.310781	0.327796							#	1	2	3	4	5	6	8	9	10	11
11	M1Na	sialylated	0.144502	0.128491	0.17349	0.123196	0.117365	0.151715	0.146193	0.1424	0.149111							Compound Name	GnNabi	GnGnFbi	Man8	ANabi	Man9	Man6	AGnFbi	GnNaFbi	AAFbi	M1Na
12	ANabiF	sialylated	0.0884802	0.0799588	0.0733808	0.13194	0.0960567	0.110164	0.10633	0.107457	0.113818
13	GnNa	sialylated	0.0830433	0.111842	0.114947	0.147193	0.128153	0.142701	0.0973633	0.0901871	0.0800566							Serum_BG_A_1	0.113771	0.245804	0.201629	0.290288	0.295144	0.342342	0.477321	0.150925	0.217222	0.144502
14	(Na)M3	sialylated	0.147031	0.179678	0.16417	0.17924	0.186858	0.169989	0.171654	0.149251	0.121737							Serum_BG_A_2	0.144175	0.236985	0.188086	0.346843	0.329692	0.369342	0.46103	0.16442	0.223381	0.128491
15	ANabiF	sialylated	1.1969	1.21117	1.21875	1.42112	1.27914	1.27189	1.09093	1.29409	1.36723							Serum_BG_A_3	0.121742	0.269697	0.214652	0.310458	0.36431	0.392036	0.446023	0.179391	0.237033	0.17349
16	GnNa	sialylated	0.38701	0.403289	0.473442	0.4686	0.406261	0.501461	0.386744	0.303262	0.365502							Serum_BG_B_1	0.0861105	0.246169	0.253535	0.253463	0.317326	0.399231	0.437141	0.135889	0.296517	0.123196
17	ManNa	sialylated	0.180966	0.238287	0.213339	0.161269	0.215542	0.208762	0.225577	0.220075	0.268508							Serum_BG_B_2	0.140786	0.274867	0.314626	0.269331	0.380625	0.409388	0.452189	0.160201	0.284516	0.117365
18	AA	neutral	0.216361	0.288838	0.195899	0.310459	0.438541	0.342405	0.293532	0.299979	0.225548							Serum_BG_B_3	0.0916489	0.226872	0.251705	0.293852	0.354152	0.458408	0.366616	0.190996	0.344792	0.151715
19	Na(2-6)Na(2-6)Fbi	sialylated	1.20537	1.33772	1.0427	1.13324	1.0004	1.25095	1.16066	1.13632	0.974207							Serum_BG_O_1	0.0937162	0.390641	0.256723	0.263274	0.242687	0.343922	0.571319	0.181089	0.317882	0.146193
20	Na(2-6)A	sialylated	1.19497	1.07225	1.30153	1.81897	1.93103	1.90747	1.58572	1.81763	1.46454							Serum_BG_O_2	0.0791043	0.385273	0.220444	0.30592	0.359122	0.340889	0.533824	0.183962	0.310781	0.1424
21	GnGnF	neutral	1.67677	1.57642	1.78621	1.66075	1.66666	1.55108	2.00789	2.05508	2.35079							Serum_BG_O_3	0.0873222	0.38238	0.234601	0.317823	0.223354	0.366112	0.554928	0.202569	0.327796	0.149111
23	ANa(2-6)	sialylated	7.61576	7.96949	8.16533	9.31472	9.83625	9.17006	8.15339	8.73992	8.45713
24	Na(2-6)Na(2-6)	sialylated	54.3824	52.8622	54.4081	50.5282	49.3174	50.0043	49.0413	47.9598	48.8252
25	AGnF	neutral	1.94258	2.40932	1.95869	2.2287	1.81352	1.84197	2.26749	2.35255	2.4704
26	GnAF	neutral	1.06825	1.04646	0.948275	1.42395	1.15583	1.31515	1.41016	1.40813	1.46668
27	(NaA)Na-iso1	sialylated	0.142316	0.128783	0.122741	0.0744943	0.126947	0.0988561	0.184778	0.136342	0.108331
28	GnNaF	sialylated	0.488377	0.491818	0.544043	0.46018	0.37454	0.453487	0.584858	0.51551	0.632772
29	Na(2-3)Na(2-6)F	sialylated	0.897225	0.944203	0.920486	0.594694	0.615041	0.652013	0.496775	0.368662	0.415319
30	AAF	neutral	1.74094	1.96099	1.50232	2.05313	2.6269	2.11477	2.46001	2.32989	2.30316
31	ANaF	sialylated	3.93501	4.2537	3.77033	4.16057	4.01851	4.86868	4.69717	4.82794	4.60096
32	(Na)(AA)A_Iso1	sialylated	0.176355	0.259619	0.263479	0.260343	0.332307	0.362931	0.317266	0.430973	0.474631
33	(Na)(AA)A_Iso2	sialylated	0.345391	0.246382	0.281829	0.318516	0.511613	0.501027	0.431742	0.347988	0.291308
34	Na(2-6)Na(2-6)F	sialylated	4.74961	4.24819	4.67825	3.91693	4.0808	3.90947	3.861	3.62866	3.84522
35	(NaA)Na-iso1	sialylated	0.561943	0.389783	0.191252	0.65523	0.703033	0.509471	0.601856	0.542282	0.702166
36	(NaNa)NaF - iso2	sialylated	0.531304	0.427966	0.484728	0.257429	0.522901	0.381205	0.294167	0.336422	0.269738
37	(NaNa)NaF - iso1	sialylated	1.00458	1.05592	1.03581	0.551065	0.781319	0.501515	0.473224	0.419697	0.359723
38	(NaA)Na-iso3	sialylated	0.483011	0.245006	0.286526	0.300152	0.231131	0.260634	0.356952	0.272269	0.308305
39	Na(2-3)A	sialylated	0.684689	0.649771	0.381952	0.701883	0.691196	0.735041	0.716062	0.80848	0.761778
40	(NaNa)Na - iso1	sialylated	0.992794	0.975524	0.889913	0.616552	0.513581	0.647296	0.630791	0.608126	0.70622
41	Na(2-3)Na(2-3)	sialylated	5.21428	5.92059	5.3791	6.20899	6.4829	6.10164	7.26927	7.41845	7.15336
42	(NaA)Na-iso3	sialylated	0.630525	0.663501	0.481694	0.866241	0.896437	0.962966	0.869176	0.875634	0.815704
43	(NaNa)Na - iso2	sialylated	1.67471	1.60427	1.91938	2.32484	1.90135	2.05274	2.43895	2.87071	2.35172
45	ANa(2-3)F	sialylated	0.488392	0.460568	0.582266	0.603017	0.590138	0.664073	0.676783	0.580181	0.615532
46	Na(2-3)Na(2-6)F	sialylated	0.475435	0.5123	0.511736	0.517472	0.457923	0.554836	0.449957	0.459879	0.62067
48	(NaNa)Na - iso4	sialylated	0.0524081	0.179191	0.176883	0.284798	0.166621	0.18344	0.328209	0.243621	0.254805
49	Na(2-3)Na(2-3)F	sialylated	0.722645	0.757317	0.652054	0.626819	0.74277	0.676414	0.718543	0.843097	0.72644
50	(NaA)Na-iso3 XX	sialylated	0.143228	0.245233	0.169676	0.169746	0.356507	0.288364	0.336307	0.339756	0.284779

### Sheet: Sorted_Glycanclass
#	Compound Name		Glycan Type	Serum_BG_A_1	Serum_BG_A_2	Serum_BG_A_3	Serum_BG_B_1	Serum_BG_B_2	Serum_BG_B_3	Serum_BG_O_1	Serum_BG_O_2	Serum_BG_O_3
2	GnGnFbi		Neutral	0.245804	0.236985	0.269697	0.246169	0.274867	0.226872	0.390641	0.385273	0.38238
8	AGnFbi		neutral	0.477321	0.46103	0.446023	0.437141	0.452189	0.366616	0.571319	0.533824	0.554928
10	AAFbi		neutral	0.217222	0.223381	0.237033	0.296517	0.284516	0.344792	0.317882	0.310781	0.327796
18	AA		neutral	0.216361	0.288838	0.195899	0.310459	0.438541	0.342405	0.293532	0.299979	0.225548
21	GnGnF		neutral	1.67677	1.57642	1.78621	1.66075	1.66666	1.55108	2.00789	2.05508	2.35079
25	AGnF		neutral	1.94258	2.40932	1.95869	2.2287	1.81352	1.84197	2.26749	2.35255	2.4704
26	GnAF		neutral	1.06825	1.04646	0.948275	1.42395	1.15583	1.31515	1.41016	1.40813	1.46668
30	AAF		neutral	1.74094	1.96099	1.50232	2.05313	2.6269	2.11477	2.46001	2.32989	2.30316
				7.58526	8.20344	7.34414	8.65682	8.71302	8.10366	9.71891	9.6755	10.0817
3	Man8		Oligomannose	0.201629	0.188086	0.214652	0.253535	0.314626	0.251705	0.256723	0.220444	0.234601
5	Man9		oligomannose	0.295144	0.329692	0.36431	0.317326	0.380625	0.354152	0.242687	0.359122	0.223354
6	Man6		oligomannose	0.342342	0.369342	0.392036	0.399231	0.409388	0.458408	0.343922	0.340889	0.366112
				0.839116	0.887119	0.970999	0.970091	1.10464	1.06427	0.843333	0.920455	0.824067
1	GnNabi	1	Sialylated	0.113771	0.144175	0.121742	0.0861105	0.140786	0.0916489	0.0937162	0.0791043	0.0873222
4	ANabi	1	Sialylated	0.290288	0.346843	0.310458	0.253463	0.269331	0.293852	0.263274	0.30592	0.317823
9	GnNaFbi	1	sialylated	0.150925	0.16442	0.179391	0.135889	0.160201	0.190996	0.181089	0.183962	0.202569
11	M1Na	1	sialylated	0.144502	0.128491	0.17349	0.123196	0.117365	0.151715	0.146193	0.1424	0.149111
12	ANabiF	1	sialylated	0.0884802	0.0799588	0.0733808	0.13194	0.0960567	0.110164	0.10633	0.107457	0.113818
13	GnNa	1	sialylated	0.0830433	0.111842	0.114947	0.147193	0.128153	0.142701	0.0973633	0.0901871	0.0800566
14	(Na)M3	1	sialylated	0.147031	0.179678	0.16417	0.17924	0.186858	0.169989	0.171654	0.149251	0.121737
15	ANabiF	1	sialylated	1.1969	1.21117	1.21875	1.42112	1.27914	1.27189	1.09093	1.29409	1.36723
16	GnNa	1	sialylated	0.38701	0.403289	0.473442	0.4686	0.406261	0.501461	0.386744	0.303262	0.365502
17	ManNa	1	sialylated	0.180966	0.238287	0.213339	0.161269	0.215542	0.208762	0.225577	0.220075	0.268508
20	Na(2-6)A	1	sialylated	1.19497	1.07225	1.30153	1.81897	1.93103	1.90747	1.58572	1.81763	1.46454
23	ANa(2-6)	1	sialylated	7.61576	7.96949	8.16533	9.31472	9.83625	9.17006	8.15339	8.73992	8.45713
28	GnNaF	1	sialylated	0.488377	0.491818	0.544043	0.46018	0.37454	0.453487	0.584858	0.51551	0.632772
31	ANaF	1	sialylated	3.93501	4.2537	3.77033	4.16057	4.01851	4.86868	4.69717	4.82794	4.60096
32	(Na)(AA)A_Iso1	1	sialylated	0.176355	0.259619	0.263479	0.260343	0.332307	0.362931	0.317266	0.430973	0.474631
33	(Na)(AA)A_Iso2	1	sialylated	0.345391	0.246382	0.281829	0.318516	0.511613	0.501027	0.431742	0.347988	0.291308
39	Na(2-3)A	1	sialylated	0.684689	0.649771	0.381952	0.701883	0.691196	0.735041	0.716062	0.80848	0.761778
45	ANa(2-3)F	1	sialylated	0.488392	0.460568	0.582266	0.603017	0.590138	0.664073	0.676783	0.580181	0.615532
				17.7119	18.4118	18.3339	20.7462	21.2853	21.796	19.9259	20.9443	20.3723
19	Na(2-6)Na(2-6)Fbi	2	sialylated	1.20537	1.33772	1.0427	1.13324	1.0004	1.25095	1.16066	1.13632	0.974207
24	Na(2-6)Na(2-6)	2	sialylated	54.3824	52.8622	54.4081	50.5282	49.3174	50.0043	49.0413	47.9598	48.8252
27	(NaA)Na-iso1	2	sialylated	0.142316	0.128783	0.122741	0.0744943	0.126947	0.0988561	0.184778	0.136342	0.108331
29	Na(2-3)Na(2-6)F	2	sialylated	0.897225	0.944203	0.920486	0.594694	0.615041	0.652013	0.496775	0.368662	0.415319
34	Na(2-6)Na(2-6)F	2	sialylated	4.74961	4.24819	4.67825	3.91693	4.0808	3.90947	3.861	3.62866	3.84522
35	(NaA)Na-iso1	2	sialylated	0.561943	0.389783	0.191252	0.65523	0.703033	0.509471	0.601856	0.542282	0.702166
41	Na(2-3)Na(2-3)	2	sialylated	5.21428	5.92059	5.3791	6.20899	6.4829	6.10164	7.26927	7.41845	7.15336
42	(NaA)Na-iso3	2	sialylated	0.630525	0.663501	0.481694	0.866241	0.896437	0.962966	0.869176	0.875634	0.815704
46	Na(2-3)Na(2-6)F	2	sialylated	0.475435	0.5123	0.511736	0.517472	0.457923	0.554836	0.449957	0.459879	0.62067
49	Na(2-3)Na(2-3)F	2	sialylated	0.722645	0.757317	0.652054	0.626819	0.74277	0.676414	0.718543	0.843097	0.72644
50	(NaA)Na-iso3 XX	2	sialylated	0.143228	0.245233	0.169676	0.169746	0.356507	0.288364	0.336307	0.339756	0.284779
				69.125	68.0098	68.5578	65.292	64.7802	65.0093	64.9896	63.7089	64.4714
36	(NaNa)NaF - iso2	3	sialylated	0.531304	0.427966	0.484728	0.257429	0.522901	0.381205	0.294167	0.336422	0.269738
37	(NaNa)NaF - iso1	3	sialylated	1.00458	1.05592	1.03581	0.551065	0.781319	0.501515	0.473224	0.419697	0.359723
38	(NaA)Na-iso3	3	sialylated	0.483011	0.245006	0.286526	0.300152	0.231131	0.260634	0.356952	0.272269	0.308305
40	(NaNa)Na - iso1	3	sialylated	0.992794	0.975524	0.889913	0.616552	0.513581	0.647296	0.630791	0.608126	0.70622
43	(NaNa)Na - iso2	3	sialylated	1.67471	1.60427	1.91938	2.32484	1.90135	2.05274	2.43895	2.87071	2.35172
48	(NaNa)Na - iso4	3	sialylated	0.0524081	0.179191	0.176883	0.284798	0.166621	0.18344	0.328209	0.243621	0.254805
				4.73881	4.48787	4.79324	4.33484	4.1169	4.02683	4.52229	4.75085	4.25051

### Sheet: Retention Time & RRT Calculated
	Absolute retention time in seconds												Relative Retention time
	Serum_BG_A_1	Serum_BG_A_2	Serum_BG_A_3	Serum_BG_B_1	Serum_BG_B_2	Serum_BG_B_3	Serum_BG_O_1	Serum_BG_O_2	Serum_BG_O_3	Mean	SD		Serum_BG_A_1	Serum_BG_A_2	Serum_BG_A_3	Serum_BG_B_1	Serum_BG_B_2	Serum_BG_B_3	Serum_BG_O_1	Serum_BG_O_2	Serum_BG_O_3	Mean	RRT SD
GnNabi	1244.58	1239.51	1251.25	1251.55	1246.24	1249.55	1248.45	1247.14	1260.65	1248.77	5.79038		0.673183	0.66926	0.675063	0.674165	0.670335	0.672439	0.669956	0.669676	0.675564	0.672182	0.00244744
GnGnFbi	1354.56	1357.11	1359.17	1366.3	1363.85	1361.27	1367.16	1368.69	1372.41	1363.39	5.82997		0.732672	0.73276	0.733286	0.735976	0.733594	0.732557	0.733659	0.73494	0.73545	0.733877	0.00127117
Man8	1398.52	1405.28	1398.77	1404.29	1403.87	1400.68	1412.71	1407.8	1410.25	1404.68	4.94045		0.756449	0.758767	0.754652	0.756437	0.75512	0.753768	0.758104	0.75594	0.755731	0.756108	0.00158199
ANabi	1413.6	1413.98	1422.43	1421.09	1418.64	1416.57	1423.77	1421.08	1426.92	1419.79	4.48328		0.764606	0.763466	0.767416	0.765488	0.763064	0.762319	0.764042	0.763072	0.764664	0.764237	0.00154236
Man9	1427.67	1429.55	1431.53	1441.83	1436.44	1436.67	1437.3	1439.58	1447.54	1436.46	6.23932		0.77222	0.771872	0.772326	0.776663	0.772639	0.773133	0.771299	0.773007	0.775715	0.773208	0.00179504
Man6	1471.04	1483.44	1485.48	1484.86	1483.65	1492.71	1486.9	1492.77	1495.07	1486.21	7.16593		0.795678	0.800971	0.801431	0.799842	0.798032	0.80329	0.797916	0.801569	0.801183	0.79999	0.00236102
Man6	1476.75	1479.57	1480.11	1486.84	1489.21	1485.51	1491.36	1490.78	1489.88	1485.56	5.45061		0.798763	0.798879	0.798536	0.800906	0.801023	0.799415	0.800308	0.8005	0.798402	0.799637	0.00105198
AGnFbi	1512.94	1515.38	1513.56	1521.94	1519.41	1520.73	1522.7	1526.84	1527.32	1520.09	5.30234		0.81834	0.818213	0.816583	0.819816	0.817268	0.818369	0.817128	0.819864	0.818467	0.818228	0.00112502
GnNaFbi	1601.08	1612.35	1604.53	1606.64	1610.67	1602.89	1616.72	1615.81	1617.93	1609.85	6.31484		0.866016	0.870573	0.865659	0.86544	0.866359	0.862584	0.867583	0.867639	0.867024	0.866542	0.00214291
AAFbi	1596.11	1602.88	1601.43	1612.94	1604.54	1603.4	1615.18	1614.2	1611.47	1606.91	6.70326		0.863327	0.865459	0.863989	0.868831	0.863062	0.862859	0.866757	0.866772	0.863561	0.864957	0.00210157
M1Na	1603.11	1609.91	1610.34	1611.28	1615.22	1609.43	1620.01	1622.72	1617.44	1613.27	6.10155		0.867111	0.869255	0.868795	0.867936	0.868806	0.866107	0.869349	0.871349	0.866758	0.868385	0.00159973
ANabiF	1696.41	1708.35	1695.21	1703.66	1694.92	1696.45	1696.84	1707.83	1707	1700.74	5.83912		0.917579	0.922408	0.914582	0.917699	0.911673	0.912936	0.910576	0.917048	0.914754	0.915473	0.00364222
GnNa	1723.98	1723.73	1726.43	1732.91	1722.39	1726.81	1729.8	1737.59	1734.88	1728.72	5.38201		0.932488	0.930709	0.931426	0.933457	0.926448	0.92927	0.928266	0.933027	0.929693	0.930531	0.00233288
(Na)M3	1714.5	1723.2	1720.65	1724.45	1725.61	1720.99	1731.58	1725.93	1732.17	1724.34	5.48855		0.92736	0.930427	0.928309	0.928897	0.928179	0.92614	0.929223	0.926765	0.928244	0.928172	0.0012993
ANabiF	1741.44	1746.23	1743.98	1749.2	1750.3	1748.26	1753.13	1754.84	1755.66	1749.23	4.83911		0.941935	0.942858	0.940895	0.942228	0.94146	0.940818	0.940787	0.942291	0.940828	0.941567	0.000785983
GnNa	1814.24	1815.44	1818.03	1822.25	1821.26	1819.07	1829.05	1827.84	1829.73	1821.88	5.82801		0.981311	0.98023	0.980848	0.981579	0.979631	0.978919	0.981528	0.981491	0.980525	0.980674	0.000937893
ManNa	1824.24	1829.83	1823.67	1829.53	1836.93	1827.27	1839.64	1842.35	1845	1833.16	7.9811		0.98672	0.987998	0.983887	0.985502	0.988059	0.983334	0.987207	0.989284	0.988706	0.986744	0.00209614
AA	1848.79	1852.06	1853.53	1856.45	1859.13	1858.24	1863.48	1862.31	1866.08	1857.78	5.67014		1	1	1	1	1	1	1	1	1	1	0
Na(2-6)Na(2-6)Fbi	1850.39	1860.23	1855.17	1862.99	1858.3	1857.68	1865.13	1867.67	1871.37	1860.99	6.50583		1.00086	1.00441	1.00088	1.00353	0.999552	0.9997	1.00089	1.00288	1.00284	1.00173	0.00173266
Na(2-6)A	1914.3	1916.01	1907.88	1913.18	1912.07	1910.12	1914.98	1917.4	1920.27	1914.02	3.75671		1.03543	1.03453	1.02932	1.03056	1.02848	1.02792	1.02764	1.02958	1.02904	1.03028	0.0028163
GnGnF	1925.44	1931.44	1931.9	1938.01	1935.75	1934.14	1943.46	1942.17	1943.35	1936.18	6.16568		1.04146	1.04286	1.04228	1.04393	1.04121	1.04085	1.04292	1.04288	1.04141	1.0422	0.00102558
GnGnF	1929.73	1932.68	1931.72	1941.53	1938.09	1934.2	1943.8	1941.38	1946.94	1937.79	5.99471		1.04378	1.04353	1.04219	1.04583	1.04247	1.04088	1.04311	1.04246	1.04333	1.04306	0.00135722
ANa(2-6)	1951.32	1953.31	1954.78	1959.4	1958.23	1956.4	1964.06	1966.4	1968.13	1959.12	5.91957		1.05546	1.05467	1.05462	1.05546	1.05331	1.05282	1.05398	1.05589	1.05469	1.05454	0.00102189
Na(2-6)Na(2-6)	2029.25	2032.61	2031.49	2039.65	2037.45	2035.87	2045.94	2044.32	2045.85	2038.05	6.3261		1.09761	1.09749	1.09601	1.09869	1.09591	1.09559	1.09792	1.09773	1.09634	1.09703	0.00108447
AGnF	2069.46	2066.57	2061.97	2076.48	2073.76	2074.1	2078.1	2081.08	2079.94	2073.5	6.39192		1.11936	1.11582	1.11245	1.11853	1.11545	1.11617	1.11518	1.11747	1.11461	1.11611	0.00209893
GnAF	2111.37	2101.79	2114.51	2118.66	2121.54	2115.6	2122.01	2122.17	2126.92	2117.18	7.45352		1.14203	1.13484	1.1408	1.14124	1.14115	1.1385	1.13874	1.13953	1.13978	1.13962	0.00215271
(NaA)Na-iso1	2157.72	2156.62	2163.85	2164.8	2165.4	2165.18	2169.66	2173.48	2178.83	2166.17	7.0498		1.1671	1.16444	1.16742	1.1661	1.16474	1.16518	1.16431	1.16709	1.1676	1.166	0.0013481
GnNaF	2186.5	2190.06	2189.26	2197.01	2198.11	2195.41	2203.32	2204.04	2198.53	2195.8	6.13513		1.18266	1.1825	1.18113	1.18345	1.18233	1.18145	1.18237	1.1835	1.17816	1.18195	0.00162382
Na(2-3)Na(2-6)F	2207.54	2214.05	2210.66	2216.04	2216.89	2217.04	2222.72	2223.5	2227.74	2217.35	6.40763		1.19404	1.19545	1.19268	1.1937	1.19243	1.19308	1.19278	1.19395	1.19381	1.19355	0.000930705
AAF	2243.69	2247.6	2246.97	2253.46	2249.58	2249.26	2257.45	2257.43	2260.38	2251.76	5.67811		1.2136	1.21357	1.21226	1.21386	1.21002	1.21043	1.21142	1.21216	1.2113	1.21207	0.00140325
ANaF	2297.85	2304.24	2303.06	2308.52	2310.26	2304.4	2313.7	2313.5	2315.64	2307.91	5.92628		1.24289	1.24415	1.24252	1.24352	1.24266	1.2401	1.24161	1.24227	1.24091	1.24229	0.00125945
(Na)(AA)A	2086.91	2077.74	2078.71	2091.67	2089.98	2087.17	2096.88	2095.22	2090.7	2088.33	6.59577		1.12879	1.12186	1.12149	1.12671	1.12417	1.1232	1.12525	1.12506	1.12037	1.1241	0.00268425
(Na)(AA)A	2328.81	2328.04	2328.14	2338.68	2328.36	2332.08	2335.3	2337.55	2330.04	2331.89	4.24495		1.25964	1.257	1.25606	1.25976	1.25239	1.25499	1.25319	1.25519	1.24863	1.25521	0.0035289
Na(2-6)Na(2-6)F	2341.07	2349.57	2346.3	2352.28	2352.01	2351.32	2356.94	2357.72	2359.93	2351.9	5.89991		1.26627	1.26863	1.26585	1.26709	1.26511	1.26535	1.26481	1.26602	1.26465	1.26597	0.00125626
(NaA)Na-iso1	2385.43	2398.67	2381.8	2399.63	2396.93	2411.03	2402.82	2405.79	2409.2	2399.03	9.96292		1.29026	1.29514	1.28501	1.29259	1.28927	1.29748	1.28943	1.29183	1.29105	1.29134	0.00359134
(NaNa)NaF - iso2	2395.81	2399.94	2391.43	2405.88	2404.09	2407.26	2415.27	2419.46	2412.19	2405.7	9.10165		1.29588	1.29583	1.2902	1.29596	1.29313	1.29545	1.29611	1.29917	1.29266	1.29493	0.00257828
(NaNa)NaF - iso1	2392.09	2400.45	2394.36	2403.23	2398.43	2401.29	2411.65	2410.7	2413.46	2402.85	7.644		1.29387	1.2961	1.29178	1.29453	1.29008	1.29224	1.29417	1.29447	1.29333	1.2934	0.00178525
(NaA)Na-iso3	2445.47	2450.09	2444.07	2448.56	2451.55	2438.5	2454.6	2451.35	2445.49	2447.74	4.87148		1.32274	1.3229	1.3186	1.31895	1.31865	1.31226	1.31721	1.31629	1.3105	1.31757	0.00417173
Na(2-3)A	2499.42	2506.16	2494.48	2500.53	2501.18	2499.71	2518.43	2518.63	2517.45	2506.22	9.44157		1.35192	1.35318	1.3458	1.34694	1.34535	1.3452	1.35147	1.35242	1.34906	1.34904	0.00327789
(NaNa)Na - iso1	2517.42	2520.62	2519.32	2527.88	2525.31	2527.56	2532.75	2530.87	2537.56	2526.59	6.64815		1.36166	1.36098	1.3592	1.36168	1.35833	1.36019	1.35915	1.35899	1.35984	1.36	0.00121135
Na(2-3)Na(2-3)	2576.53	2581.46	2580.68	2583.89	2583.82	2581.78	2588.98	2591.64	2591.94	2584.53	5.26804		1.39363	1.39383	1.3923	1.39184	1.3898	1.38937	1.38933	1.39163	1.38898	1.39119	0.00188401
(NaA)Na-iso3	2652.86	2657.57	2652.92	2660.63	2657.68	2660.76	2668.78	2673.26	2668.81	2661.47	7.28225		1.43491	1.43493	1.43128	1.43319	1.42953	1.43187	1.43215	1.43545	1.43017	1.43261	0.00215241
(NaNa)Na - iso2	2677.8	2685.58	2682.46	2687.12	2689.92	2686.39	2697.12	2694.32	2697.45	2688.69	6.66797		1.44841	1.45005	1.44722	1.44745	1.44687	1.44566	1.44736	1.44676	1.44552	1.44726	0.00137584
(NaNa)Na - iso2	2667	2699.35	2677.78	2688.94	2687.48	2686.36	2704.31	2697.01	2698.28	2689.61	11.7655		1.44257	1.45749	1.44469	1.44843	1.44556	1.44565	1.45122	1.4482	1.44596	1.44775	0.00441819
ANa(2-3)F	2832.5	2837.53	2840.32	2837.2	2840.55	2841.93	2846.6	2848.92	2850.16	2841.74	5.8425		1.53208	1.53209	1.53238	1.5283	1.52789	1.52937	1.52757	1.52977	1.52735	1.52965	0.00205983
Na(2-3)Na(2-6)F	2862.3	2865.59	2869.56	2874.7	2870.43	2877.79	2879.85	2878.58	2881.98	2873.42	6.80877		1.5482	1.54725	1.54816	1.54849	1.54397	1.54866	1.54542	1.5457	1.54441	1.54669	0.00184128
(NaNa)(NaNa)F - iso1	0	0	0	0	0	0	0	0	0	0	0		0	0	0	0	0	0	0	0	0	0	0
(NaNa)Na - iso4	3175.84	3139.25	3143.74	3144.23	3143.04	3146.22	3158.42	3161.75	3165.89	3153.15	12.7034		1.71779	1.69501	1.69608	1.69368	1.6906	1.69312	1.69491	1.69776	1.69655	1.69728	0.00797478
Na(2-3)Na(2-3)F	3283.49	3281.16	3284.98	3294.72	3290.64	3293.93	3299.88	3301.86	3302.34	3292.56	8.02747		1.77602	1.77163	1.77228	1.77474	1.76999	1.77261	1.77082	1.77299	1.76967	1.77231	0.00209949
(NaA)Na-iso3 XX	2748.41	2769.77	2765.29	2770.74	2764.76	2774.54	2769.99	2779.59	2785.09	2769.8	10.3442		1.4866	1.49551	1.4919	1.4925	1.48712	1.4931	1.48647	1.49255	1.49248	1.49091	0.00330255
