## Supplementary material for "Better together – relative retention time plus spectral matching improves automated glycan characterization using PGC-nLC-IT-ESI-MS/MS": Table S9

### Sheet: Glycan Identification_Absol
#	RT [min]	Prec. m/z	Prec. z	MW	Chemical Formula	Compound Name	Cmpd. Comment	Spec. Comment	Lib. RT [min]	RFit'	Fit'	Purity'	Comment	RRT Library	RRT Run	Delta RRT
1	25.2	1397.58	1-	1398.59	1397.49	Man6	(Hex)3 + (Man)3(GlcNAc)2	m/z 647 and 627 [presence of D & D-18 ion];	23.7	980	971	971		0.697059	0.663158	0.0339009
2	25.2	779.3	2-	1560.61	779.27	Man7	(Hex)4 + (Man)3(GlcNAc)2	D-ion 647 for 6 arm 3x ManD-ion 809 and D-18 ion 791 for 6 arm 4X Man;	22.5	778	733	710		0.661765	0.663158	-0.00139319
3	25.2	698.29	2-	1398.59	698.24	Man6	(Hex)3 + (Man)3(GlcNAc)2	m/z 647 and 627 [presence of D & D-18 ion];	23.9	985	982	981		0.702941	0.663158	0.0397833
4	27.2	994.84	2-	1991.69		AAbiF	(Hex)2 (HexNAc)3 (Deoxyhexose)1 + (Man)3(GlcNAc)2						NL	0	0.715789	-0.715789
5	29.5	1140.41	2-	2282.83	1140.41	ANabiF	(Hex)2 (HexNAc)3 (Deoxyhexose)1 (NeuAc)1 + (Man)3(GlcNAc)2	D-221 ion 670 for 6 arm Gal-GlcNAc and Bi-GlcNAc	28	906	813	810		0.823529	0.776316	0.0472136
6	31.3	820.34	2-	1642.69	820.29	AA	(Hex)2 (HexNAc)2 + (Man)3(GlcNAc)2	D ion 688 and D-18 ion 670	28.3	709	717	678		0.832353	0.823684	0.00866873
7	31.4	1285.96	2-	2573.93	1285.96	Na(2-6)Na(2-6)Fbi	(Hex)2 (HexNAc)3 (Deoxyhexose)1 (NeuAc)2 + (Man)3(GlcNAc)2	D-221 ion 961 for & arm NeuAc-Gal-GlcNac and presence of Bi-GlcNAc; B-ion 655 for NeuAc-Gal-GlcNAcD-221 ion 961 for the presence of 6 arm NeuAc-Gal-GlcNAc and Bi-GlcNac; B ion 655 for NeuAc-Gal-GlcNAc;	30.7	935	935	919		0.902941	0.826316	0.0766254
8	32.4	965.84	2-	1933.7	965.84	Na(2-6)A	(Hex)2 (HexNAc)2 (NeuAc)1 + (Man)3(GlcNAc)2	D-ion 979 - 6 arm NeuAc-Gal-GlcNac, m/z 424 - Gal-GlcNAc	30.4	972	928	928		0.894118	0.852632	0.0414861
9	33.1	1235.52	1-	1236.53	1235.57	Man5	(Hex)2 + (Man)3(GlcNAc)2	m/z 647 and 627 [presence of D & D-18 ion]	30.5	972	948	948		0.897059	0.871053	0.0260062
10	33.1	965.85	2-	1933.72	965.84	ANa(2-6)	(Hex)2 (HexNAc)2 (NeuAc)1 + (Man)3(GlcNAc)2	D-ion 688 and D-18 ion 670 for 6 arm Gal-GlcNAc	31.1	982	980	979		0.914706	0.871053	0.0436533
11	34.4	1111.4	2-	2224.82	1111.4	Na(2-6)Na(2-6)	(Hex)2 (HexNAc)2 (NeuAc)2 + (Man)3(GlcNAc)2	B1 ion 290 for NeuAc; D ion 979 and D-18 ion 961	33.3	995	995	994		0.979412	0.905263	0.0741486
12	38	893.35	3-	2683.06	893.37	AAF	(Hex)2 (HexNAc)2 (Deoxyhexose)1 + (Man)3(GlcNAc)2	D ion 688 and D-ion 670; m/z 350 & 571 for Core Fuc; F ion 424 for Gal-GlcNAcD ion 688 and d-18 ion 670 and A ion 454 and 424 for 6 arm Gal-GlcNAc and E ion 466 for 3 arm Gal-GlcNAc;	34	775	716	658		1	1	0
13	38.8	1038.87	2-	2079.75	1038.87	ANaF	(Hex)2 (HexNAc)2 (Deoxyhexose)1 (NeuAc)1 + (Man)3(GlcNAc)2	D-ion 688 and D-18 ion 670 for 6 arm Gal-GlcNac	36.1	982	980	978		1.06176	1.02105	0.0407121
14	39.8	1184.42	2-	2370.86	1184.42	Na(2-6)Na(2-6)F	(Hex)2 (HexNAc)2 (Deoxyhexose)1 (NeuAc)2 + (Man)3(GlcNAc)2	D-ion 979 and d-18 ion 961 and m/z 655 for NeuAc-Gal-GlcNAc; m/z 350 for core Fuc	38.3	997	996	996		1.12647	1.04737	0.0791022
15	40.4	1293.95	2-	2589.92	1293.95	(NaA)Na-iso1	(Hex)3 (HexNAc)3 (NeuAc)2 + (Man)3(GlcNAc)2	m/z 655 NeuAc-Gal-GlcNAc	39.5	929	902	899		1.16176	1.06316	0.0986068
16	40.7	1512.51	2-	3027.04	1512.53	(NaNa)NaF - iso1	(Hex)3 (HexNAc)3 (Deoxyhexose)1 (NeuAc)3 + (Man)3(GlcNAc)2		40.2	999	999	998		1.18235	1.07105	0.1113
17	41.5	1294.46	2-	2590.93	1293.95	(NaA)Na-iso1_a	(Hex)3 (HexNAc)3 (NeuAc)2 + (Man)3(GlcNAc)2	m/z 655 NeuAc-Gal-GlcNAc	39.5	915	880	852		1.16176	1.09211	0.0696594
18	42.1	965.8	2-	1933.61	965.84	Na(2-3)A	(Hex)2 (HexNAc)2 (NeuAc)1 + (Man)3(GlcNAc)2	D-ion 979 - 6 arm NeuAc-Gal-GlcNac, m/z 424 - Gal-GlcNAc, 290 NeuAc	39.4	909	876	844		1.15882	1.10789	0.0509288
19	42.8	1439.5	2-	2881.01	959.33	(NaNa)Na - iso2	(Hex)3 (HexNAc)3 (NeuAc)3 + (Man)3(GlcNAc)2		44.6	934	934	934		1.31176	1.12632	0.185449
20	43.7	1111.4	2-	2224.81	1111.4	Na(2-3)Na(2-3)	(Hex)2 (HexNAc)2 (NeuAc)2 + (Man)3(GlcNAc)2	D-ion 979 and d-18 ion 961 and m/z 655 for NeuAc-Gal-GlcNAc; loss of water more prominent from the NeuAc for 2-3 linked NeuAc	41.9	987	987	985		1.23235	1.15	0.0823529
21	44.9	1293.95	2-	2589.91	1293.95	(NaA)Na-iso2	(Hex)3 (HexNAc)3 (NeuAc)2 + (Man)3(GlcNAc)2		43	980	967	967		1.26471	1.18158	0.0831269
22	45.5	1439.5	2-	2881.02	959.33	(NaNa)Na - iso2	(Hex)3 (HexNAc)3 (NeuAc)3 + (Man)3(GlcNAc)2		44.6	999	999	999		1.31176	1.19737	0.114396
23	47.3	1204.93	2-	2411.88		A(Gn)F	(Hex)1 (HexNAc)3 (Deoxyhexose)1 (NeuAc)2 + (Man)3(GlcNAc)2						GalNac-GlcNAc in 3 arm	0	1.24474	-1.24474
24	47.8	1099.38	2-	2200.77		Na(Gn)FS	(Hex)1 (HexNAc)3 (Deoxyhexose)1 (NeuAc)1 (Sulph)1 + (Man)3(GlcNAc)2						Glycan ID - 23 plus sulfate
25	47.9	1038.88	2-	2079.77	1038.87	ANa(2-3)F	(Hex)2 (HexNAc)2 (Deoxyhexose)1 (NeuAc)1 + (Man)3(GlcNAc)2	m/z 290 NeuAc, m/z 655 NeuAc-Gal-GlcNAc, d-ion 688 Gal-GlcNAc	44.3	902	919	875		1.30294	1.26053	0.0424149
26	48.5	1184.42	2-	2370.86	1184.42	Na(2-3)Na(2-6)F	(Hex)2 (HexNAc)2 (Deoxyhexose)1 (NeuAc)2 + (Man)3(GlcNAc)2		46.3	982	978	977		1.36176	1.27632	0.0854489
27	49.2	1366.99	2-	2736	1366.98	[2XNa](AA)AF	(Hex)3 (HexNAc)3 (Deoxyhexose)1 (NeuAc)2 + (Man)3(GlcNAc)2		37.8	960	944	942		1.11176	1.29474	-0.182972
28	49.4	1512.53	2-	3027.08	1512.53	(NaNa)NaF - iso2_a	(Hex)3 (HexNAc)3 (Deoxyhexose)1 (NeuAc)3 + (Man)3(GlcNAc)2		48.4	908	847	845		1.42353	1.3	0.123529
29	52.2	1367	2-	2736.02	1366.98	[2XNa](AA)AF_Iso	(Hex)3 (HexNAc)3 (Deoxyhexose)1 (NeuAc)2 + (Man)3(GlcNAc)2		37.8	694	909	672	Not Quantifiable	1.11176	1.37368	-0.26192
30	53.4	1439.5	2-	2881.01	959.33	(NaNa)Na - iso2	(Hex)3 (HexNAc)3 (NeuAc)3 + (Man)3(GlcNAc)2		44.6	942	942	942		1.31176	1.40526	-0.0934985
31	55.6	1184.43	2-	2370.87	1184.42	Na(2-3)Na(2-3)F	(Hex)2 (HexNAc)2 (Deoxyhexose)1 (NeuAc)2 + (Man)3(GlcNAc)2	D-ion 979 and d-18 ion 961 and m/z 655 for NeuAc-Gal-GlcNAc; m/z 350 for core Fuc; loss of water more prominent from the NeuAc for 2-3 linked NeuAc	53	983	981	981		1.55882	1.46316	0.0956656
32	56.7	1178.68	1-	1179.69	1178.07	(NaNa)(NaNa) - iso2_a	(Hex)4 (HexNAc)4 (NeuAc)4 + (Man)3(GlcNAc)2		57.4	837	984	835		1.68824	1.49211	0.19613
33	56.9	1512.51	2-	3027.03	1512.53	(NaNa)NaF - iso2	(Hex)3 (HexNAc)3 (Deoxyhexose)1 (NeuAc)3 + (Man)3(GlcNAc)2		48.2	998	998	998		1.41765	1.49737	-0.0797214
34	59.2	1512.5	2-	3027.02	1512.53	(NaNa)NaF - iso1	(Hex)3 (HexNAc)3 (Deoxyhexose)1 (NeuAc)3 + (Man)3(GlcNAc)2		40.2	965	997	965	Not Quantifiable	1.18235	1.55789	-0.375542
35	59.9	1178	2-	2358.02	1178.07	(NaNa)(NaNa) - iso2	(Hex)4 (HexNAc)4 (NeuAc)4 + (Man)3(GlcNAc)2		57.4	846	977	844	Not Quantifiable	1.68824	1.57632	0.11192
36	60.1	1227.27	2-	2456.56	1226.76	(NaNa)(NaNa)F - iso1	(Hex)4 (HexNAc)4 (Deoxyhexose)1 (NeuAc)4 + (Man)3(GlcNAc)2		51.1	986	984	982		1.50294	1.58158	-0.0786378
37	61.7	1227.39	1-	1228.4	1226.76	(NaNa)(NaNa)F - iso2	(Hex)4 (HexNAc)4 (Deoxyhexose)1 (NeuAc)4 + (Man)3(GlcNAc)2	loss of NeuAc from Precursor	54.8	719	981	718		1.61176	1.62368	-0.0119195

### Sheet: Absolute Values Sorted
#	Compound Name	Glycan Type	Urine_BG_A_1	Urine_BG_A_2	Urine_BG_A_3	Urine_BG_B_1	Urine_BG_B_2	Urine_BG_B_3	Urine_BG_O_1	Urine_BG_O_2	Urine_BG_O_3		#	Compound Name	Glycan Type	Urine_BG_A_1	Urine_BG_A_2	Urine_BG_A_3	Urine_BG_B_1	Urine_BG_B_2	Urine_BG_B_3	Urine_BG_O_1	Urine_BG_O_2	Urine_BG_O_3			#	Compound Name	Glycan Type	Urine_BG_A_1	Urine_BG_A_2	Urine_BG_A_3	Urine_BG_B_1	Urine_BG_B_2	Urine_BG_B_3	Urine_BG_O_1	Urine_BG_O_2	Urine_BG_O_3
1	Man6	Oligomannose	2590212	2510452	2.48443e+06	1.35353e+06	1.2991e+06	1.27312e+06	4.7062e+06	4604231	5.005e+06	1	1	Man6	Oligomannose	5.40769e+06	5.05512e+06	5008066	2.75263e+06	2.59066e+06	2461097	8.75864e+06	9.18253e+06	10003678			1	Man6	Oligomannose	3.49581	3.29424	3.20064	2.25107	2.05737	1.97441	4.78409	5.07405	5.33171
2	Man7	Oligomannose	809331	924318	672343	511213	329060	365448	790930	1.22699e+06	1.25311e+06	2	2	Man7	Oligomannose	809331	924318	672343	511213	329060	365448	790930	1.22699e+06	1.25311e+06			2	Man7	Oligomannose	0.523193	0.602345	0.429693	0.418064	0.261323	0.29318	0.432017	0.678004	0.667877
3	Man6	Oligomannose	2.81747e+06	2.54467e+06	2.52363e+06	1.39911e+06	1.29156e+06	1.18797e+06	4.05244e+06	4.5783e+06	4.99868e+06	3	4	AAbiF	Neutral	642372	579360	625630	319835	224842	244207	876620	757456	807624			4	AAbiF	Neutral	0.415263	0.377549	0.399839	0.261558	0.178558	0.195914	0.478822	0.418553	0.430444
4	AAbiF	Neutral	642372	579360	625630	319835	224842	244207	876620	757456	807624	4	5	ANabiF	sialylated	631710	739009	641498	222580	281171	316688	767392	1.03354e+06	926620			5	ANabiF	sialylated	0.40837	0.481586	0.40998	0.182023	0.223292	0.254062	0.41916	0.571109	0.493865
5	ANabiF	sialylated	631710	739009	641498	222580	281171	316688	767392	1.03354e+06	926620	5	6	AA	Neutral	494229	525002	342508	0	0	0	784819	771058	678815			6	AA	Neutral	0.319495	0.342125	0.218896	0	0	0	0.428679	0.426069	0.361792
6	AA	Neutral	494229	525002	342508	0	0	0	784819	771058	678815	6	7	Na(2-6)Na(2-6)Fbi	sialylated	631240	477907	582495	0	0	0	618521	811625	735680			7	Na(2-6)Na(2-6)Fbi	sialylated	0.408066	0.311435	0.372271	0	0	0	0.337844	0.448485	0.392099
7	Na(2-6)Na(2-6)Fbi	sialylated	631240	477907	582495	0	0	0	618521	811625	735680	7	8	Na(2-6)A	sialylated	3.43802e+06	3.68767e+06	3.85806e+06	2.32226e+06	2.1697e+06	1.86989e+06	3.22724e+06	3.02408e+06	3.00078e+06			8	Na(2-6)A	sialylated	2.22251	2.40313	2.46568	1.89912	1.72307	1.50012	1.76276	1.67104	1.59934
8	Na(2-6)A	sialylated	3.43802e+06	3.68767e+06	3.85806e+06	2.32226e+06	2.1697e+06	1.86989e+06	3.22724e+06	3.02408e+06	3.00078e+06	8	9	Man5	Oligomannose	1.27707e+06	1.4349e+06	1349817	670383	644679	960500	2.64556e+06	2799148	2.99496e+06			9	Man5	Oligomannose	0.825564	0.935075	0.862665	0.548232	0.511971	0.77056	1.44504	1.54674	1.59624
9	Man5	Oligomannose	1.27707e+06	1.4349e+06	1349817	670383	644679	960500	2.64556e+06	2799148	2.99496e+06	9	10	ANa(2-6)	sialylated	7.90829e+06	7.36632e+06	7409347	3867097	4.26185e+06	3.80783e+06	9099431	10302638	10838344			10	ANa(2-6)	sialylated	5.11233	4.80037	4.7353	3.16247	3.38454	3.05483	4.97023	5.693	5.77657
10	ANa(2-6)	sialylated	7.90829e+06	7.36632e+06	7409347	3867097	4.26185e+06	3.80783e+06	9099431	10302638	10838344	10	11	Na(2-6)Na(2-6)	sialylated	56764476	54383896	55739604	49963880	51935444	53447788	47558696	47964324	48064804			11	Na(2-6)Na(2-6)	sialylated	36.6955	35.4401	35.6231	40.8599	41.2445	42.8784	25.9772	26.504	25.6174
11	Na(2-6)Na(2-6)	sialylated	56764476	54383896	55739604	49963880	51935444	53447788	47558696	47964324	48064804	11	12	AAF	Neutral	1663173	1.44924e+06	1.17303e+06	663448	758991	445236	2524166	2.43254e+06	2.29212e+06			12	AAF	Neutral	1.07516	0.944417	0.749681	0.54256	0.602752	0.35719	1.37873	1.34417	1.22165
12	AAF	Neutral	1663173	1.44924e+06	1.17303e+06	663448	758991	445236	2524166	2.43254e+06	2.29212e+06	12	13	ANaF	sialylated	10234142	10921857	10637719	5.49994e+06	6.02361e+06	5775704	15840832	17569788	17665720			13	ANaF	sialylated	6.61588	7.11739	6.79854	4.49779	4.78364	4.63355	8.65248	9.70866	9.41539
13	ANaF	sialylated	10234142	10921857	10637719	5.49994e+06	6.02361e+06	5775704	15840832	17569788	17665720	13	14	Na(2-6)Na(2-6)F	sialylated	10039934	8915923	10084341	5.76076e+06	6.64667e+06	7060009	9782079	10640026	12417533			14	Na(2-6)Na(2-6)F	sialylated	6.49033	5.81019	6.44488	4.71108	5.27844	5.66388	5.3431	5.87943	6.61824
14	Na(2-6)Na(2-6)F	sialylated	10039934	8915923	10084341	5.76076e+06	6.64667e+06	7060009	9782079	10640026	12417533	14	15	(NaA)Na-iso1	sialylated	1.12966e+06	1.36334e+06	1.28052e+06	1.27308e+06	1.49837e+06	1.162e+06	1.11677e+06	1.01813e+06	1.06794e+06			15	(NaA)Na-iso1	sialylated	0.730268	0.888438	0.818377	1.04111	1.18993	0.93221	0.609994	0.562595	0.569183
15	(NaA)Na-iso1	sialylated	1.12966e+06	1.36334e+06	1.28052e+06	1.27308e+06	1.49837e+06	1.162e+06	1.11677e+06	1.01813e+06	1.06794e+06	15	16	(NaNa)NaF - iso1	sialylated	2.58277e+06	2603666	2.79683e+06	1.08687e+06	772920	936437	1.04036e+06	856031	1.22527e+06			16	(NaNa)NaF - iso1	sialylated	1.66964	1.69672	1.78745	0.888831	0.613814	0.751255	0.568258	0.473023	0.653039
16	(NaNa)NaF - iso1	sialylated	2.58277e+06	2603666	2.79683e+06	1.08687e+06	772920	936437	1.04036e+06	856031	1.22527e+06	16	17	(NaA)Na-iso1_a	sialylated	1.14268e+06	1.22316e+06	1.13919e+06	578320	896919	612182	995920	782529	692065			17	(NaA)Na-iso1_a	sialylated	0.738685	0.797088	0.728053	0.472943	0.712287	0.491122	0.543985	0.432407	0.368854
17	(NaA)Na-iso1_a	sialylated	1.14268e+06	1.22316e+06	1.13919e+06	578320	896919	612182	995920	782529	692065	17	18	Na(2-3)A	sialylated	1460432	1.50264e+06	1.43095e+06	1.05324e+06	630309	602447	2.19594e+06	1.99289e+06	2.30559e+06			18	Na(2-3)A	sialylated	0.944099	0.979217	0.914519	0.861324	0.500559	0.483312	1.19945	1.10123	1.22882
18	Na(2-3)A	sialylated	1460432	1.50264e+06	1.43095e+06	1.05324e+06	630309	602447	2.19594e+06	1.99289e+06	2.30559e+06	18	19	(NaNa)Na - iso2	sialylated	2.56503e+06	2.29874e+06	2.58946e+06	2.32911e+06	2.08791e+06	1.94091e+06	1381110	1.07529e+06	947438			19	(NaNa)Na - iso2	sialylated	1.65817	1.49801	1.65492	1.90471	1.65811	1.55709	0.754381	0.594181	0.504961
19	(NaNa)Na - iso2	sialylated	2.56503e+06	2.29874e+06	2.58946e+06	2.32911e+06	2.08791e+06	1.94091e+06	1381110	1.07529e+06	947438	19	20	Na(2-3)Na(2-3)	sialylated	5058068	5001529	5.15704e+06	5.79834e+06	6.29529e+06	6338384	6.76096e+06	7.69611e+06	7.23693e+06			20	Na(2-3)Na(2-6)F	sialylated	3.2698	3.25932	3.29585	4.74182	4.99939	5.08496	3.69293	4.25269	3.8571
20	Na(2-3)Na(2-3)	sialylated	5058068	5001529	5.15704e+06	5.79834e+06	6.29529e+06	6338384	6.76096e+06	7.69611e+06	7.23693e+06	20	21	(NaA)Na-iso2	sialylated	3.47725e+06	3459105	3.68034e+06	3.51543e+06	2.73797e+06	2.99454e+06	4053189	4658195	4.84124e+06			21	(NaA)Na-iso2	sialylated	2.24788	2.25418	2.3521	2.87488	2.17436	2.40236	2.21391	2.57401	2.58026
21	(NaA)Na-iso2	sialylated	3.47725e+06	3459105	3.68034e+06	3.51543e+06	2.73797e+06	2.99454e+06	4053189	4658195	4.84124e+06	21	22	(NaNa)Na - iso2	sialylated	2659880	3056413	3030786	7194917	6756710	6.53869e+06	2.67835e+06	2.34756e+06	2.21948e+06			22	(NaNa)Na - iso2	sialylated	1.71948	1.99176	1.93697	5.88392	5.36583	5.24566	1.46295	1.29721	1.18293
22	(NaNa)Na - iso2	sialylated	2659880	3056413	3030786	7194917	6756710	6.53869e+06	2.67835e+06	2.34756e+06	2.21948e+06	22	23	A(Gn)F	Neutral	1.43832e+06	1.10215e+06	1.35523e+06	470415	756378	527068	2620621	3.05442e+06	2.58234e+06			23	A(Gn)F	Neutral	0.929807	0.718232	0.866124	0.3847	0.600676	0.422839	1.43142	1.6878	1.37632
23	A(Gn)F	Neutral	1.43832e+06	1.10215e+06	1.35523e+06	470415	756378	527068	2620621	3.05442e+06	2.58234e+06	23	24	Na(Gn)FS	sialylated	750382	654018	624364	0	0	0	1.54568e+06	1.34175e+06	1.9139e+06			24	Na(Gn)FS	sialylated	0.485085	0.4262	0.39903	0	0	0	0.844269	0.741419	1.02006
24	Na(Gn)FS	sialylated	750382	654018	624364	0	0	0	1.54568e+06	1.34175e+06	1.9139e+06	24	25	ANa(2-3)F	sialylated	3.90025e+06	3.66006e+06	3.27095e+06	2.0984e+06	1621324	1.98405e+06	5.08488e+06	4.92117e+06	4326960			25	ANa(2-3)F	sialylated	2.52132	2.38513	2.09046	1.71605	1.28757	1.5917	2.77743	2.71933	2.30616
25	ANa(2-3)F	sialylated	3.90025e+06	3.66006e+06	3.27095e+06	2.0984e+06	1621324	1.98405e+06	5.08488e+06	4.92117e+06	4326960	25	26	Na(2-3)Na(2-6)F	sialylated	6.56188e+06	6142186	7.06636e+06	5.56059e+06	3960853	5105146	9109928	11130862	10175099			26	Na(2-3)Na(2-6)F	sialylated	4.24194	4.00264	4.51609	4.54738	3.14551	4.0956	4.97597	6.15066	5.42308
26	Na(2-3)Na(2-6)F	sialylated	6.56188e+06	6142186	7.06636e+06	5.56059e+06	3960853	5105146	9109928	11130862	10175099	26	27	[2XNa](AA)AF	sialylated	1.21378e+06	1.38295e+06	1.9944e+06	746408	635137	834595	2.48167e+06	2403436	3165691			27	[2XNa](AA)AF	sialylated	0.784649	0.90122	1.27462	0.610404	0.504393	0.669553	1.35552	1.32808	1.68723
27	[2XNa](AA)AF	sialylated	1.21378e+06	1.38295e+06	1.9944e+06	746408	635137	834595	2.48167e+06	2403436	3165691	27	28	(NaNa)NaF - iso2	sialylated	186187	326458	372994	473045	285910	220165	703570	617726	645397			28	(NaNa)NaF - iso2	sialylated	0.120361	0.212741	0.23838	0.386851	0.227055	0.176627	0.3843	0.341341	0.34398
28	(NaNa)NaF - iso2	sialylated	186187	326458	372994	473045	285910	220165	703570	617726	645397	28	30	(NaNa)Na - iso2	sialylated	718407	731126	674734	386385	1.55623e+06	1.61362e+06	1.05386e+06	799675	915146			30	(NaNa)Na - iso2	sialylated	0.464415	0.476449	0.431221	0.315981	1.23588	1.29452	0.575633	0.441882	0.48775
29	[2XNa](AA)AF_Iso	sialylated	0	0	0	0	0	0	0	0	0	29	31	Na(2-3)Na(2-3)F	sialylated	8845049	10147068	9687696	5629420	7001312	6283449	11353173	10964790	11802901			31	Na(2-3)Na(2-3)F	sialylated	5.7179	6.61248	6.19139	4.60367	5.56008	5.04089	6.20126	6.05889	6.29065
30	(NaNa)Na - iso2	sialylated	718407	731126	674734	386385	1.55623e+06	1.61362e+06	1.05386e+06	799675	915146	30	32	(NaNa)(NaNa) - iso2	sialylated	1.17165e+06	1208300	1.56278e+06	4.081e+06	2.02372e+06	2853495	1.31178e+06	2435256	1.93712e+06			32	(NaNa)(NaNa) - iso2	sialylated	0.757415	0.787406	0.998768	3.33739	1.60713	2.28921	0.716514	1.34567	1.03244
31	Na(2-3)Na(2-3)F	sialylated	8845049	10147068	9687696	5629420	7001312	6283449	11353173	10964790	11802901	31	33	(NaNa)NaF - iso2	sialylated	657039	576241	656733	194466	311948	470525	685704	606804	798838			33	(NaNa)NaF - iso2	sialylated	0.424744	0.375516	0.419717	0.159032	0.247733	0.377478	0.374541	0.335306	0.425761
32	(NaNa)(NaNa) - iso2	sialylated	1.17165e+06	1208300	1.56278e+06	4.081e+06	2.02372e+06	2853495	1.31178e+06	2435256	1.93712e+06	32	36	(NaNa)(NaNa)F - iso1	sialylated	2.63142e+06	3.53059e+06	2.73929e+06	1774245	1.87663e+06	2490552	8889201	5959530	6419090			36	(NaNa)(NaNa)F - iso1	sialylated	1.70109	2.30076	1.75067	1.45096	1.49032	1.99804	4.8554	3.2931	3.42122
33	(NaNa)NaF - iso2	sialylated	657039	576241	656733	194466	311948	470525	685704	606804	798838	33	37	(NaNa)(NaNa)F - iso2	sialylated	6598798	7.02293e+06	7.23543e+06	5483332	8.3485e+06	4.38701e+06	14741018	7792342	10727759			37	(NaNa)(NaNa)F - iso2	sialylated	4.2658	4.57659	4.62415	4.4842	6.62995	3.51947	8.05174	4.30587	5.71763
34	(NaNa)NaF - iso1	sialylated	0	0	0	0	0	0	0	0	0				Sum	1.54691e+08	1.53453e+08	1.56471e+08	1.22281e+08	1.25921e+08	1.2465e+08	1.83079e+08	1.8097e+08	1.87626e+08						100	100	100	100	100	100	100	100	100
35	(NaNa)(NaNa) - iso2_a	sialylated	0	0	0	0	0	0	0	0	0
36	(NaNa)(NaNa)F - iso1	sialylated	2.63142e+06	3.53059e+06	2.73929e+06	1774245	1.87663e+06	2490552	8889201	5959530	6419090
37	(NaNa)(NaNa)F - iso2	sialylated	6598798	7.02293e+06	7.23543e+06	5483332	8.3485e+06	4.38701e+06	14741018	7792342	10727759
		Sum	1.54691e+08	1.53453e+08	1.56471e+08	1.22281e+08	1.25921e+08	1.2465e+08	1.83079e+08	1.8097e+08	1.87626e+08

### Sheet: Normalized Data
#	Compound Name	Glycan Type	Urine_BG_A_1	Urine_BG_A_2	Urine_BG_A_3	Urine_BG_B_1	Urine_BG_B_2	Urine_BG_B_3	Urine_BG_O_1	Urine_BG_O_2	Urine_BG_O_3
1	Man6	Oligomannose	3.49581	3.29424	3.20064	2.25107	2.05737	1.97441	4.78409	5.07405	5.33171
2	Man7	Oligomannose	0.523193	0.602345	0.429693	0.418064	0.261323	0.29318	0.432017	0.678004	0.667877
4	AAbiF	Neutral	0.415263	0.377549	0.399839	0.261558	0.178558	0.195914	0.478822	0.418553	0.430444
5	ANabiF	sialylated	0.40837	0.481586	0.40998	0.182023	0.223292	0.254062	0.41916	0.571109	0.493865
6	AA	Neutral	0.319495	0.342125	0.218896	0	0	0	0.428679	0.426069	0.361792
7	Na(2-6)Na(2-6)Fbi	sialylated	0.408066	0.311435	0.372271	0	0	0	0.337844	0.448485	0.392099
8	Na(2-6)A	sialylated	2.22251	2.40313	2.46568	1.89912	1.72307	1.50012	1.76276	1.67104	1.59934
9	Man5	Oligomannose	0.825564	0.935075	0.862665	0.548232	0.511971	0.77056	1.44504	1.54674	1.59624
10	ANa(2-6)	sialylated	5.11233	4.80037	4.7353	3.16247	3.38454	3.05483	4.97023	5.693	5.77657
11	Na(2-6)Na(2-6)	sialylated	36.6955	35.4401	35.6231	40.8599	41.2445	42.8784	25.9772	26.504	25.6174
12	AAF	Neutral	1.07516	0.944417	0.749681	0.54256	0.602752	0.35719	1.37873	1.34417	1.22165
13	ANaF	sialylated	6.61588	7.11739	6.79854	4.49779	4.78364	4.63355	8.65248	9.70866	9.41539
14	Na(2-6)Na(2-6)F	sialylated	6.49033	5.81019	6.44488	4.71108	5.27844	5.66388	5.3431	5.87943	6.61824
15	(NaA)Na-iso1	sialylated	0.730268	0.888438	0.818377	1.04111	1.18993	0.93221	0.609994	0.562595	0.569183
16	(NaNa)NaF - iso1	sialylated	1.66964	1.69672	1.78745	0.888831	0.613814	0.751255	0.568258	0.473023	0.653039
17	(NaA)Na-iso1_a	sialylated	0.738685	0.797088	0.728053	0.472943	0.712287	0.491122	0.543985	0.432407	0.368854
18	Na(2-3)A	sialylated	0.944099	0.979217	0.914519	0.861324	0.500559	0.483312	1.19945	1.10123	1.22882
19	(NaNa)Na - iso2	sialylated	1.65817	1.49801	1.65492	1.90471	1.65811	1.55709	0.754381	0.594181	0.504961
20	Na(2-3)Na(2-3)	sialylated	3.2698	3.25932	3.29585	4.74182	4.99939	5.08496	3.69293	4.25269	3.8571
21	(NaA)Na-iso2	sialylated	3.96736	4.24593	4.28907	8.7588	7.54019	7.64802	3.67686	3.87122	3.76319
23	A(Gn)F	Neutral	0.929807	0.718232	0.866124	0.3847	0.600676	0.422839	1.43142	1.6878	1.37632
24	Na(Gn)FS	sialylated	0.485085	0.4262	0.39903	0	0	0	0.844269	0.741419	1.02006
25	ANa(2-3)F	sialylated	2.52132	2.38513	2.09046	1.71605	1.28757	1.5917	2.77743	2.71933	2.30616
26	Na(2-3)Na(2-6)F	sialylated	4.24194	4.00264	4.51609	4.54738	3.14551	4.0956	4.97597	6.15066	5.42308
27	[2XNa](AA)AF	sialylated	0.784649	0.90122	1.27462	0.610404	0.504393	0.669553	1.35552	1.32808	1.68723
28	(NaNa)NaF - iso2	sialylated	0.120361	0.212741	0.23838	0.386851	0.227055	0.176627	0.3843	0.341341	0.34398
30	(NaNa)Na - iso2	sialylated	0.464415	0.476449	0.431221	0.315981	1.23588	1.29452	0.575633	0.441882	0.48775
31	Na(2-3)Na(2-3)F	sialylated	5.7179	6.61248	6.19139	4.60367	5.56008	5.04089	6.20126	6.05889	6.29065
32	(NaNa)(NaNa) - iso2	sialylated	0.757415	0.787406	0.998768	3.33739	1.60713	2.28921	0.716514	1.34567	1.03244
33	(NaNa)NaF - iso2	sialylated	0.424744	0.375516	0.419717	0.159032	0.247733	0.377478	0.374541	0.335306	0.425761
36	(NaNa)(NaNa)F - iso1	sialylated	1.70109	2.30076	1.75067	1.45096	1.49032	1.99804	4.8554	3.2931	3.42122
37	(NaNa)(NaNa)F - iso2	sialylated	4.2658	4.57659	4.62415	4.4842	6.62995	3.51947	8.05174	4.30587	5.71763

### Sheet: Sorted_GlycanClass
#	Compound Name	Glycan Type		Urine_BG_A_1	Urine_BG_A_2	Urine_BG_A_3	Urine_BG_B_1	Urine_BG_B_2	Urine_BG_B_3	Urine_BG_O_1	Urine_BG_O_2	Urine_BG_O_3
4	AAbiF	Neutral		0.415263	0.377549	0.399839	0.261558	0.178558	0.195914	0.478822	0.418553	0.430444
6	AA	Neutral		0.319495	0.342125	0.218896	0	0	0	0.428679	0.426069	0.361792
12	AAF	Neutral		1.07516	0.944417	0.749681	0.54256	0.602752	0.35719	1.37873	1.34417	1.22165
23	A(Gn)F	Neutral		0.929807	0.718232	0.866124	0.3847	0.600676	0.422839	1.43142	1.6878	1.37632
				2.73973	2.38232	2.23454	1.18882	1.38199	0.975944	3.71765	3.87659	3.39021
1	Man6	Oligomannose		3.49581	3.29424	3.20064	2.25107	2.05737	1.97441	4.78409	5.07405	5.33171
2	Man7	Oligomannose		0.523193	0.602345	0.429693	0.418064	0.261323	0.29318	0.432017	0.678004	0.667877
9	Man5	Oligomannose		0.825564	0.935075	0.862665	0.548232	0.511971	0.77056	1.44504	1.54674	1.59624
				4.84456	4.83166	4.493	3.21737	2.83066	3.03815	6.66114	7.2988	7.59583
5	ANabiF	sialylated	1	0.40837	0.481586	0.40998	0.182023	0.223292	0.254062	0.41916	0.571109	0.493865
8	Na(2-6)A	sialylated	1	2.22251	2.40313	2.46568	1.89912	1.72307	1.50012	1.76276	1.67104	1.59934
10	ANa(2-6)	sialylated	1	5.11233	4.80037	4.7353	3.16247	3.38454	3.05483	4.97023	5.693	5.77657
13	ANaF	sialylated	1	6.61588	7.11739	6.79854	4.49779	4.78364	4.63355	8.65248	9.70866	9.41539
14	Na(2-6)Na(2-6)F	sialylated	1	6.49033	5.81019	6.44488	4.71108	5.27844	5.66388	5.3431	5.87943	6.61824
18	Na(2-3)A	sialylated	1	0.944099	0.979217	0.914519	0.861324	0.500559	0.483312	1.19945	1.10123	1.22882
24	Na(Gn)FS	sialylated	1	0.485085	0.4262	0.39903	0	0	0	0.844269	0.741419	1.02006
25	ANa(2-3)F	sialylated	1	2.52132	2.38513	2.09046	1.71605	1.28757	1.5917	2.77743	2.71933	2.30616
				24.7999	24.4032	24.2584	17.0298	17.1811	17.1815	25.9689	28.0852	28.4584
7	Na(2-6)Na(2-6)Fbi	sialylated	2	0.408066	0.311435	0.372271	0	0	0	0.337844	0.448485	0.392099
11	Na(2-6)Na(2-6)	sialylated	2	36.6955	35.4401	35.6231	40.8599	41.2445	42.8784	25.9772	26.504	25.6174
15	(NaA)Na-iso1	sialylated	2	0.730268	0.888438	0.818377	1.04111	1.18993	0.93221	0.609994	0.562595	0.569183
17	(NaA)Na-iso1_a	sialylated	2	0.738685	0.797088	0.728053	0.472943	0.712287	0.491122	0.543985	0.432407	0.368854
20	Na(2-3)Na(2-3)	sialylated	2	3.2698	3.25932	3.29585	4.74182	4.99939	5.08496	3.69293	4.25269	3.8571
21	(NaA)Na-iso2	sialylated	2	3.96736	4.24593	4.28907	8.7588	7.54019	7.64802	3.67686	3.87122	3.76319
26	Na(2-3)Na(2-6)F	sialylated	2	4.24194	4.00264	4.51609	4.54738	3.14551	4.0956	4.97597	6.15066	5.42308
27	[2XNa](AA)AF	sialylated	2	0.784649	0.90122	1.27462	0.610404	0.504393	0.669553	1.35552	1.32808	1.68723
31	Na(2-3)Na(2-3)F	sialylated	2	5.7179	6.61248	6.19139	4.60367	5.56008	5.04089	6.20126	6.05889	6.29065
				56.5542	56.4586	57.1088	65.636	64.8962	66.8407	47.3715	49.609	47.9687
16	(NaNa)NaF - iso1	sialylated	3	1.66964	1.69672	1.78745	0.888831	0.613814	0.751255	0.568258	0.473023	0.653039
19	(NaNa)Na - iso2	sialylated	3	1.65817	1.49801	1.65492	1.90471	1.65811	1.55709	0.754381	0.594181	0.504961
28	(NaNa)NaF - iso2	sialylated	3	0.120361	0.212741	0.23838	0.386851	0.227055	0.176627	0.3843	0.341341	0.34398
30	(NaNa)Na - iso2	sialylated	3	0.464415	0.476449	0.431221	0.315981	1.23588	1.29452	0.575633	0.441882	0.48775
33	(NaNa)NaF - iso2	sialylated	3	0.424744	0.375516	0.419717	0.159032	0.247733	0.377478	0.374541	0.335306	0.425761
				4.33733	4.25943	4.53169	3.65541	3.98259	4.15698	2.65711	2.18573	2.41549
32	(NaNa)(NaNa) - iso2	sialylated	4	0.757415	0.787406	0.998768	3.33739	1.60713	2.28921	0.716514	1.34567	1.03244
36	(NaNa)(NaNa)F - iso1	sialylated	4	1.70109	2.30076	1.75067	1.45096	1.49032	1.99804	4.8554	3.2931	3.42122
37	(NaNa)(NaNa)F - iso2	sialylated	4	4.2658	4.57659	4.62415	4.4842	6.62995	3.51947	8.05174	4.30587	5.71763
				6.72431	7.66476	7.37359	9.27256	9.7274	7.80673	13.6237	8.94464	10.1713

### Sheet: Retention Time
	Absolute retention time in seconds												Relative retention time
	Urine_BG_A_1	Urine_BG_A_2	Urine_BG_A_3	Urine_BG_B_1	Urine_BG_B_2	Urine_BG_B_3	Urine_BG_O_1	Urine_BG_O_2	Urine_BG_O_3	Mean	SD		Urine_BG_A_1	Urine_BG_A_2	Urine_BG_A_3	Urine_BG_B_1	Urine_BG_B_2	Urine_BG_B_3	Urine_BG_O_1	Urine_BG_O_2	Urine_BG_O_3	Mean	SD
Man6	1496.75	1499.13	1503	1499.27	1504.66	1512.26	1517.1	1516.64	1524.79	1508.18	9.84109		0.66183	0.661862	0.663779	0.66295	0.664539	0.666305	0.665121	0.664639	0.666674	0.664189	0.0017511
Man7	1492.52	1498.35	1495.14	1498.91	1505.88	1514.38	1509.47	1514.79	1521.84	1505.7	10.1123		0.659959	0.661515	0.660309	0.66279	0.665079	0.667241	0.661774	0.663828	0.665384	0.663098	0.0024706
ANabiF	1755.99	1754	1760.27	1758.31	1763.5	1781.99	1771.79	1773.89	1775.17	1766.1	9.86088		0.776462	0.774383	0.7774	0.777491	0.778858	0.785146	0.776782	0.777375	0.776147	0.777783	0.0030157
AA	1848.79	1862.81	1863.12	0	0	0	1876.32	1873.51	1879.92	1244.94	933.751		0.817494	0.822425	0.822823	0	0	0	0.822608	0.821033	0.821948	0.547592	0.410697
Na(2-6)Na(2-6)Fbi	1871.74	1874.99	1863.44	0	0	0	1886.57	1884.18	1896.62	1253.06	939.842		0.827641	0.827802	0.822964	0	0	0	0.827101	0.825705	0.829249	0.551162	0.413375
Na(2-6)A	1926.58	1933.96	1936.52	1932.44	1942.98	1950.38	1946.42	1939.72	1949.12	1939.79	8.11439		0.85189	0.853837	0.855238	0.854489	0.858127	0.859341	0.853342	0.850047	0.852204	0.854279	0.00296621
Man5	1970.04	1972.02	1976.74	1979.19	1976.24	1987.16	1991.66	1993.87	2001.77	1983.19	10.9008		0.871107	0.87064	0.873001	0.87516	0.872816	0.875546	0.873175	0.873778	0.875223	0.873383	0.00175335
ANa(2-6)	1971.48	1972.64	1983.8	1977.98	1980.5	1993.43	1993.57	1993.28	1999.72	1985.15	10.2229		0.871743	0.870915	0.876117	0.874627	0.874696	0.878307	0.87401	0.87352	0.874326	0.874251	0.00218778
Na(2-6)Na(2-6)	2056.97	2062.3	2066.9	2067.58	2069.05	2078.98	2072.3	2076.43	2081.1	2070.18	7.87052		0.909547	0.910496	0.912819	0.914247	0.913807	0.916001	0.908528	0.909957	0.909907	0.911701	0.00257576
AAF	2261.53	2265.02	2264.31	2261.51	2264.21	2269.62	2280.94	2281.9	2287.16	2270.69	9.91186		1	1	1	1	1	1	1	1	1	1	0
ANaF	2319.81	2324.36	2326.73	2329.26	2329.72	2340.84	2337.36	2338.35	2343.78	2332.25	8.15927		1.02577	1.0262	1.02757	1.02995	1.02893	1.03138	1.02473	1.02474	1.02476	1.02711	0.00248213
Na(2-6)Na(2-6)F	2373.56	2377.18	2380.29	2382.21	2380.65	2392.02	2391.92	2389.5	2395.12	2384.72	7.58181		1.04954	1.04952	1.05122	1.05337	1.05143	1.05393	1.04865	1.04715	1.0472	1.05022	0.00245114
(NaA)Na-iso1	2412.84	2424.09	2421.56	2424.91	2427.08	2438.51	2425.76	2425.76	2430.05	2425.62	6.8052		1.0669	1.07023	1.06945	1.07225	1.07193	1.07441	1.06349	1.06304	1.06248	1.06824	0.00444064
(NaNa)NaF - iso1	2430.21	2432.66	2436.15	2443.43	2438.02	2464.08	2438.19	2438.19	2450.38	2441.25	10.368		1.07459	1.07401	1.07589	1.08044	1.07676	1.08568	1.06894	1.06849	1.07137	1.07513	0.00548637
(NaA)Na-iso1_a	2476.41	2480.32	2473.11	2473.53	2481.08	2491.07	2483.62	2485.74	2487.43	2481.37	6.22987		1.09501	1.09505	1.09221	1.09375	1.09578	1.09757	1.08886	1.08933	1.08757	1.09279	0.00349735
Na(2-3)A	2530.23	2520.86	2535.09	2544.84	2514.57	2516.62	2541.04	2537.88	2551.97	2532.57	13.0121		1.11881	1.11295	1.11959	1.12528	1.11057	1.10883	1.11403	1.11218	1.11578	1.11534	0.00514447
(NaNa)Na - iso2	2546.48	2553.61	2556.85	2566.9	2561.74	2574.85	2568.63	2562.82	2578.53	2563.38	10.1714		1.126	1.12741	1.1292	1.13504	1.13141	1.13448	1.12613	1.12311	1.12739	1.12891	0.00402095
Na(2-3)Na(2-3)	2612.63	2616.87	2621.93	2622.02	2626.39	2638.41	2629.61	2629.66	2634.19	2625.75	8.22941		1.15525	1.15534	1.15794	1.15941	1.15996	1.16249	1.15286	1.1524	1.15173	1.15638	0.00377391
(NaA)Na-iso2	2690.18	2688.28	2693.25	2697.12	2699.57	2708.68	2706.39	2704.72	2706.43	2699.4	7.61735		1.18954	1.18687	1.18944	1.19262	1.19228	1.19345	1.18652	1.18529	1.18332	1.18881	0.00354435
(NaNa)Na - iso2	2719.71	2716.73	2727.5	2730.87	2729.02	2741.06	2734.82	2729.06	2737.92	2729.63	7.88774		1.2026	1.19943	1.20456	1.20754	1.20529	1.20771	1.19899	1.19596	1.19709	1.20213	0.00443374
ANa(2-3)F	2860.21	2861.53	2869.29	2871.88	2867.36	2885.81	2880.42	2876.86	2889.27	2873.63	10.2322		1.26472	1.26336	1.26718	1.26989	1.26638	1.27149	1.26282	1.26073	1.26326	1.26554	0.0035173
Na(2-3)Na(2-6)F	2895.16	2899.25	2901.35	2898.1	2904.64	2914.89	2911.74	2914.83	2916.34	2906.26	8.2573		1.28017	1.28001	1.28134	1.28149	1.28285	1.28431	1.27655	1.27737	1.2751	1.27991	0.00303102
[2XNa](AA)AF	2935.32	2938.69	2939.87	2948.57	2948.85	2957.75	2954.13	2957.81	2962.4	2949.27	9.59524		1.29793	1.29742	1.29835	1.3038	1.30238	1.30319	1.29514	1.29621	1.29523	1.29885	0.00340608
(NaNa)NaF - iso2	2950.57	2937.21	2962.63	2940.33	2954.35	2969.95	2963.44	2963.72	2970.95	2957.02	12.2388		1.30468	1.29677	1.3084	1.30016	1.3048	1.30856	1.29922	1.2988	1.29897	1.30226	0.00442214
[2XNa](AA)AF_Iso	0	0	0	0	0	0	0	0	0	0	0		0	0	0	0	0	0	0	0	0	0	0
(NaNa)Na - iso2	3173.54	3179.72	3198.3	3210.71	3199.93	3214.84	3205.52	3208.54	3206.83	3199.77	14.1351		1.40327	1.40384	1.41249	1.41972	1.41327	1.41646	1.40535	1.40608	1.4021	1.40917	0.00641846
Na(2-3)Na(2-3)F	3323.8	3324.2	3328.33	3335.27	3335.82	3345.27	3343.08	3346.18	3347.33	3336.59	9.43655		1.46971	1.46762	1.46991	1.4748	1.47328	1.47393	1.46566	1.4664	1.46353	1.46943	0.00396357
(NaNa)(NaNa) - iso2	3383.05	3381.42	3381.18	3389.18	3398.12	3401.11	3402.98	3407.48	3401.89	3394.05	10.3538		1.49591	1.49289	1.49325	1.49863	1.5008	1.49853	1.49192	1.49326	1.48739	1.49473	0.00414509
(NaNa)NaF - iso2	3393.02	3405.45	3402.43	3416.86	3410.23	3417.75	3422.04	3409.02	3417.85	3410.52	9.20904		1.50032	1.5035	1.50264	1.51088	1.50615	1.50586	1.50027	1.49394	1.49437	1.50199	0.00550667
(NaNa)NaF - iso1	0	0	0	0	0	0	0	0	0	0	0		0	0	0	0	0	0	0	0	0	0	0
(NaNa)(NaNa) - iso2_a	0	0	0	0	0	0	0	0	0	0	0		0	0	0	0	0	0	0	0	0	0	0
(NaNa)(NaNa)F - iso1	3599.28	3593.25	3604.61	3595.59	3598.4	3613.28	3612.65	3613.15	3610.11	3604.48	8.06256		1.59152	1.58641	1.59192	1.58991	1.58925	1.59202	1.58384	1.5834	1.57843	1.58741	0.00472571
(NaNa)(NaNa)F - iso2	3670.4	3676.38	3674.63	3671.83	3670.36	3680	3671.45	3678.37	3681.36	3674.98	4.24723		1.62297	1.62311	1.62285	1.62362	1.62103	1.62142	1.60962	1.61198	1.60958	1.61846	0.00614582
